# A Tale of Two Parasites: A Glimpse into the RNA Methylome of Patient-derived *Plasmodium falciparum* and *Plasmodium vivax* isolates

**DOI:** 10.1101/2023.12.26.573234

**Authors:** Priyanka Roy, Sukriti Gujarati, Pallavi Gupta, Ishaan Gupta, Tanmaya Mahapatra, Dinesh Gupta, Sanjay Kumar Kochar, Dhanpat Kumar Kochar, Ashis Das

## Abstract

**Background:** Understanding the molecular mechanisms of the malarial parasites in hosts is crucial for developing effective treatments. Epitranscriptomic research on pathogens has unveiled the significance of RNA methylation in gene regulation and pathogenesis. We present the first report investigating methylation signatures and alternative splicing events using Nanopore Direct RNA Sequencing to single-base resolution in *Plasmodium falciparum* and *P. vivax* clinical isolates with hepatic dysfunction complications.

**Methodology:** We performed direct RNA Sequencing using Nanopore from clinical isolates of *P. falciparum* and *P. vivax* showing hepatic dysfunction manifestation. Subsequently we performed transcriptome reconstruction using FLAIR and transcript classification using SQANTI3 followed by methylation detection using CHEUI and m6Anet to identify N6-methyladenosine (m6A) and 5-methylcytosine (m5C) methylation signatures. We also documented alternative splicing events from both the datasets.

**Results:** The reference genome of *Plasmodium* reports >5000 genes out of which we have identified ∼50% as expressed in the two sequenced isolates, including novel isoforms and intergenic transcripts, highlighting extensive transcriptome diversity. The distinct RNA methylation profiles of m^6^A and m^5^C from the expressed transcripts were observed in sense, Natural Antisense Transcripts (NATs) and intergenic categories hinting at species-specific regulatory mechanisms. Modified transcripts originating from apicoplast and mitochondrial genomes have also been detected. These modifications are unevenly present in the annotated regions of the mRNA, potentially influencing mRNA export and translation. We have observed several splicing events, with alternative 3’and 5’end splicing predominating in our datasets suggesting differences in translational kinetics and possible protein characteristics in these disease conditions.

**Conclusion:** In our data we are showing the presence of modified sense, NATs and alternatively spliced transcripts. These phenomena together suggest the presence of multiple regulatory layers which decides the post-translational proteome of the parasites in particular disease conditions. Studies like these will help to decipher the post-translational environments of malaria parasites *in vivo* and elucidate their inherent proteome plasticity, thus allowing the conceptualization of novel strategies for interventions.
