## Supplementary_File for "A Tale of Two Parasites: A Glimpse into the RNA Methylome of Patient-derived *Plasmodium falciparum* and *Plasmodium vivax* isolates": SupplementaryData6.xlsx

### Sheet: Sense_5mC
Sr. no.	Gene ID Pv	probability modified Pv	Gene Description Pv	Gene ID Pf	probability modified Pf	Gene Description Pf
O1	PVX_003955	0.968376	60S ribosomal protein L37a, putative	PF3D7_0210100	0.978908	60S ribosomal protein L37ae, putative
					0.948722
		0.969448			0.985839
					0.98418
					0.973247
		0.981687			0.950403
					0.979208
		0.981106			0.987809
					0.917811
		0.915728			0.977883
		0.994188			0.968191
		0.968185			0.985777
					0.971415
		0.910214			0.973438
					0.939374
		0.984297			0.903173
					0.989553
O2	PVX_002585	0.974385	ribosome associated membrane protein RAMP4, putative	PF3D7_0219400	0.96366	ribosome associated membrane protein RAMP4, putative
		0.981568			0.967782
O3	PVX_119345	0.933938	60S ribosomal protein L44, putative	PF3D7_0304400	0.942534	60S ribosomal protein L44
					0.938681
					0.975351
					0.922128
					0.987313
		0.978608			0.926707
					0.941604
					0.958312
					0.925388
					0.913773
O4	PVX_119470	0.924969	40S ribosomal protein S23, putative	PF3D7_0306900	0.907652	40S ribosomal protein S23, putative
					0.974228
					0.979428
		0.933603			0.953539
					0.920129
		0.985391			0.91034
					0.947831
O5	PVX_119475	0.929942	40S ribosomal protein S12, putative	PF3D7_0307100	0.992217	40S ribosomal protein S12, putative
					0.992619
					0.994298
					0.975997
					0.99983
					0.999857
					0.961009
					0.958857
					0.986907
					0.92084
					0.957177
					0.993376
					0.960117
					0.953015
					0.991339
					0.954774
					0.975071
					0.979753
O6	PVX_119740	0.975957	60S ribosomal protein L26, putative	PF3D7_0312800	0.974785	60S ribosomal protein L26, putative
					0.953792
		0.91041			0.966626
					0.982613
O7	PVX_095390	0.915159	40S ribosomal protein S15Aa, putative	PF3D7_0316800	0.978776	40S ribosomal protein S15A, putative
		0.948265			0.990804
		0.956818			0.951136
O8	PVX_095080	0.960549	40S ribosomal protein S3A, putative	PF3D7_0322900	0.999596	40S ribosomal protein S3A, putative
		0.979227			0.967084
		0.996972			0.967154
		0.981181			0.929535
		0.960211			0.997911
					0.935531
		0.935709			0.9596
					0.959503
O9	PVX_089750	0.96394	60S ribosomal protein L15-1, putative	PF3D7_0415900	0.900323	60S ribosomal protein L15, putative
		0.991689			0.999987
		0.953303			0.981436
		0.981541			0.999987
		0.987231			0.981436
					0.900323
O10	PVX_111600	0.991318	serine/arginine-rich splicing factor 4, putative	PF3D7_0517300	0.955543	serine/arginine-rich splicing factor 1
		0.916218			0.965432
		0.987677			0.940989
		0.931181			0.980857
O11	PVX_113860	0.961619	60S ribosomal protein L19, putative	PF3D7_0614500	0.997942	60S ribosomal protein L19
		0.902778			0.960164
		0.950316			0.99231
		0.995915			0.997614
		0.9928			0.922114
		0.996818			0.9218
		0.999452			0.913158
		0.92389			0.958183
		0.966117			0.957748
					0.991972
O12	PVX_114015	0.960463	histone H2A, putative	PF3D7_0617800	0.997299	histone H2A
					0.978697
					0.910448
					0.968213
					0.953642
		0.918595			0.941749
					0.997712
					0.969492
					0.944345
O13	PVX_114040	0.934858	60S ribosomal protein L27a, putative	PF3D7_0618300	0.959963	60S ribosomal protein L27a, putative
		0.949611			0.966162
					0.944288
O14	PVX_087950	0.996169	heat shock protein 86, putative	PF3D7_0708400	0.997373	heat shock protein 90
					0.919852
					0.971466
		0.974427			0.937458
					0.920239
					0.931666
		0.969258			0.918289
					0.995437
					0.991407
O15	PVX_090935	0.934556	histone 2B	PF3D7_0714000	0.956356	histone H2B variant
		0.941207			0.943752
		0.999658			0.904344
		0.98091			0.909206
		0.992403
O16	PVX_117440	0.988169	60S ribosomal protein L29, putative	PF3D7_1460300	0.976581	60S ribosomal protein L29, putative
		0.930321			0.99977
					0.999867
		0.999738			0.999702
					0.997224
		0.999677			0.933206
					0.963058
O17	PVX_117390	0.977138	40S ribosomal protein S28e, putative	PF3D7_1461300	0.962034	40S ribosomal protein S28e, putative
		0.932711			0.951992
		0.954785			0.98068
					0.982586
O18	PVX_117322	0.974101	glyceraldehyde-3-phosphate dehydrogenase, putative	PF3D7_1462800	0.945944	glyceraldehyde-3-phosphate dehydrogenase
		0.939067			0.962985
					0.90327
		0.985851			0.964182
					0.999715
		0.988514			0.942928
					0.962798
		0.997374			0.97838
					0.921893
		0.988366			0.97794
					0.999705
		0.994389			0.943562
					0.922339
		0.979044			0.937216
					0.977633
		0.978194			0.933675
					0.9574
		0.948871			0.999659
					0.957461
O19	PVX_091865	0.975376	60S ribosomal protein L35, putative	PF3D7_1124900	0.936334	60S ribosomal protein L35, putative
		0.99982			0.935732
		0.991177			0.919178
		0.913438			0.996834
O20	PVX_091925	0.902239	40S ribosomal protein S18, putative	PF3D7_1126200	0.992813	40S ribosomal protein S18, putative
		0.920766			0.965619
		0.904448			0.986311
					0.94874
O21	PVX_092735	0.972737	60S ribosomal protein L35ae, putative	PF3D7_1142600	0.945835	60S ribosomal protein L35ae, putative
					0.931551
		0.915906			0.949751
					0.927102
O22	PVX_092805	0.909804	40S ribosomal protein S21, putative	PF3D7_1144000	0.933911	40S ribosomal protein S21
		0.980721			0.900307
		0.981569			0.952232
					0.93641
O23	PVX_084190	0.920839	high mobility group protein B1, putative	PF3D7_1202900	0.999583	high mobility group protein B1
					0.940552
		0.963823			0.998453
					0.931351
		0.941027			0.955396
					0.948792
O24	PVX_084255	0.973584	eukaryotic translation initiation factor 5A	PF3D7_1204300	0.943246	eukaryotic translation initiation factor 5A
					0.929541
					0.910192
					0.977955
					0.924993
					0.988763
					0.94813
		0.922722			0.944497
					0.9049
					0.996828
					0.952678
					0.978564
					0.967228
					0.931856
O25	PVX_123845	0.906545	polyadenylate-binding protein, putative	PF3D7_1224300	0.999941	polyadenylate-binding protein 1, putative
		0.933346
		0.960951
		0.913588
		0.933114
		0.927034
		0.978601
		0.969653
		0.987112
		0.956644
O26	PVX_101035	0.961553	40S ribosomal protein S17, putative	PF3D7_1242700	0.916062	40S ribosomal protein S17, putative
		0.973138
		0.983273
		0.991645
		0.913968
		0.969688			0.920428
		0.999316
		0.998151
		0.988247
O27	PVX_122245	0.949795	40S ribosomal protein S27, putative	PF3D7_1308300	0.966281	40S ribosomal protein S27
					0.90564
O28	PVX_122710	0.903557	40S ribosomal protein S19, putative	PF3D7_1317800	0.976278	40S ribosomal protein S19
					0.999062
					0.999767
					0.986515
					0.908189
		0.976728			0.998626
					0.998934
					0.954197
					0.96056
O29	PVX_116700	0.952033	60S ribosomal protein L23, putative	PF3D7_1323400	0.992692	60S ribosomal protein L23
					0.916107
					0.996401
		0.924451			0.963928
					0.996344
		0.994313			0.917313
					0.992437
		0.938631			0.941786
					0.998117
		0.934844			0.93579
					0.974089
O30	PVX_089425	0.948381	heat shock 70 kDa protein, putative	PF3D7_0818900	0.931205	heat shock protein 70
		0.965209			0.992382
		0.971995			0.941067
		0.9031			0.977693
		0.912104			0.934292
					0.916556
		0.904813			0.988803
					0.932796
		0.996973			0.924468
					0.925609
		0.903744			0.907379
					0.982668
		0.9031			0.982403
					0.929909
		0.941029			0.928428
					0.956614
		0.909186			0.952003
					0.980364
		0.979718			0.916885
					0.944106
O31	PVX_111355	0.996344	merozoite capping protein 1, putative	PF3D7_1027300	0.904428	peroxiredoxin
					0.914575
					0.987837
					0.926612
O32	PVX_083465	0.911345	60S ribosomal protein L17, putative	PF3D7_1351400	0.969164	60S ribosomal protein L17, putative
		0.914922			0.943635
		0.934084
O33	PVX_083560	0.944294	Plasmodium exported protein, unknown function	PF3D7_1353100	0.941807	Plasmodium exported protein, unknown function
					0.988628
					0.993794
		0.954196			0.979448
					0.957572
					0.98458
		0.953296			0.94845
					0.947544
		0.993068			0.930563
					0.988782
		0.960577			0.943946
					0.966967
		0.978274			0.983154
					0.938889
		0.996816			0.932522
					0.936762
O34	PVX_085420	0.967833	40S ribosomal protein S25, putative	PF3D7_1421200	0.992844	40S ribosomal protein S25
		0.978047			0.991152
		0.951849			0.987681
		0.997639
		0.938978
O35	PVX_084955	0.994996	60S ribosomal protein L14, putative	PF3D7_1431700	0.990679	60S ribosomal protein L14, putative
		0.938218			0.98761
					0.921706
O36	PVX_084825	0.99409	calmodulin, putative	PF3D7_1434200	0.978648	calmodulin
					0.953208
					0.992399
					0.944132
					0.982183
O37	PVX_090845	0.920555	60S acidic ribosomal protein P1, putative	PF3D7_1103100	0.907985	60S acidic ribosomal protein P1, putative
					0.950183
					0.974936
					0.994764
		0.909005			0.963749
					0.982158
					0.992273
					0.964762
		0.987524			0.965572
					0.993947
					0.912398

### Sheet: Sense_m6A
Sr. no.	Gene ID Pf	Gene description Pf	probability_modified Pf	Gene ID Pv	probability_modified Pv	Gene description Pv
O1	PF3D7_1353100	Plasmodium exported protein, unknown function	0.983854	PVX_083560	0.987999	Plasmodium exported protein, unknown function
	PF3D7_1353100		0.965656	PVX_083560	0.997845
	PF3D7_1353100		0.986521	PVX_083560	0.975243
	PF3D7_1353100		0.953394	PVX_083560	0.918898
	PF3D7_1353100		0.907545	PVX_083560	0.996718
	PF3D7_1353100		0.962434	PVX_083560	0.993828
	PF3D7_1353100		0.987114	PVX_083560	0.99252
	PF3D7_1353100		0.945536	PVX_083560	0.961724
	PF3D7_1353100		0.999638	PVX_083560	0.999629
	PF3D7_1353100		0.913748	PVX_083560	0.998777
	PF3D7_1353100		0.9975	PVX_083560	0.990087
	PF3D7_1353100		0.991107	PVX_083560	0.998036
	PF3D7_1353100		0.915559	PVX_083560	0.971483
	PF3D7_1353100		0.975086	PVX_083560	0.926046
	PF3D7_1353100		0.98715
	PF3D7_1353100		0.914252
	PF3D7_1353100		0.957148
	PF3D7_1353100		0.916672
	PF3D7_1353100		0.917847
	PF3D7_1353100		0.915676
	PF3D7_1353100		0.93261
	PF3D7_1353100		0.911833
	PF3D7_1353100		0.919565
	PF3D7_1353100		0.961746
	PF3D7_1353100		0.979238
	PF3D7_1353100		0.983013
	PF3D7_1353100		0.970637
	PF3D7_1353100		0.98002
	PF3D7_1353100		0.92667
	PF3D7_1353100		0.999555
	PF3D7_1353100		0.994704
	PF3D7_1353100		0.972012
	PF3D7_1353100		0.93502
	PF3D7_1353100		0.949637
O2	PF3D7_0511800	inositol-3-phosphate synthase	0.90079	PVX_080650	0.995557	inositol-3-phosphate synthase, putative
	PF3D7_0511800		0.934265	PVX_080650	0.998367
	PF3D7_0511800		0.999786	PVX_080650	0.999792
	PF3D7_0511800		0.936608	PVX_080650	0.999983
	PF3D7_0511800		0.928934	PVX_080650	0.980468
				PVX_080650	0.99465
				PVX_080650	0.998271
				PVX_080650	0.967435
				PVX_080650	0.994938
				PVX_080650	0.999398
				PVX_080650	0.990672
				PVX_080650	0.980533
				PVX_080650	0.923868
				PVX_080650	0.940281
				PVX_080650	0.916013
				PVX_080650	0.982644
				PVX_080650	0.975584
				PVX_080650	0.944378
				PVX_080650	0.908422
				PVX_080650	0.912134
				PVX_080650	0.96021
				PVX_080650	0.921963
				PVX_080650	0.997661
				PVX_080650	0.999538
				PVX_080650	0.938015
				PVX_080650	0.997184
O3	PF3D7_0517300	serine/arginine-rich splicing factor 1	0.967935	PVX_111600	0.903281	serine/arginine-rich splicing factor 4, putative
	PF3D7_0517300		0.936872	PVX_111600	0.947475
	PF3D7_0517300		0.909931	PVX_111600	0.928866
	PF3D7_0517300		0.906528	PVX_111600	0.996023
	PF3D7_0517300		0.999823	PVX_111600	0.993406
	PF3D7_0517300		0.937013
	PF3D7_0517300		0.999721
	PF3D7_0517300		0.99778
	PF3D7_0517300		0.976101
	PF3D7_0517300		0.998798
	PF3D7_0517300		0.996067
	PF3D7_0517300		0.949641
	PF3D7_0517300		0.99554
	PF3D7_0517300		0.948491
	PF3D7_0517300		0.999808
	PF3D7_0517300		0.997628
	PF3D7_0517300		0.946181
	PF3D7_0517300		0.993383
	PF3D7_0517300		0.968957
	PF3D7_0517300		0.999888
	PF3D7_0517300		0.953251
	PF3D7_0517300		0.937637
	PF3D7_0517300		0.916735
	PF3D7_0517300		0.991903
	PF3D7_0517300		0.907223
	PF3D7_0517300		0.999154
	PF3D7_0517300		0.941612
O4	PF3D7_1462800	glyceraldehyde-3-phosphate dehydrogenase	0.922596	PVX_117322	0.983454	glyceraldehyde-3-phosphate dehydrogenase, putative
	PF3D7_1462800		0.953578	PVX_117322	0.967583
	PF3D7_1462800		0.905996	PVX_117322	0.978617
	PF3D7_1462800		0.936494	PVX_117322	0.974089
	PF3D7_1462800		0.97081	PVX_117322	0.958181
	PF3D7_1462800		0.950144	PVX_117322	0.930489
	PF3D7_1462800		0.939868
	PF3D7_1462800		0.914507
	PF3D7_1462800		0.964206
	PF3D7_1462800		0.991335
	PF3D7_1462800		0.99913
	PF3D7_1462800		0.99926
	PF3D7_1462800		0.998627
	PF3D7_1462800		0.970352
	PF3D7_1462800		0.918815
	PF3D7_1462800		0.999794
	PF3D7_1462800		0.925499
	PF3D7_1462800		0.991692
	PF3D7_1462800		0.946069
	PF3D7_1462800		0.939388
	PF3D7_1462800		0.975534
	PF3D7_1462800		0.972786
	PF3D7_1462800		0.974539
	PF3D7_1462800		0.929061
	PF3D7_1462800		0.934516
	PF3D7_1462800		0.941538
	PF3D7_1462800		0.909341
	PF3D7_1462800		0.967708
	PF3D7_1462800		0.979581
	PF3D7_1462800		0.902779
	PF3D7_1462800		0.965704
	PF3D7_1462800		0.940011
	PF3D7_1462800		0.906872
	PF3D7_1462800		0.924663
	PF3D7_1462800		0.915165
	PF3D7_1462800		0.999596
	PF3D7_1462800		0.999273
	PF3D7_1462800		0.99852
	PF3D7_1462800		0.953962
	PF3D7_1462800		0.941802
	PF3D7_1462800		0.903673
	PF3D7_1462800		0.919248
	PF3D7_1462800		0.929171
	PF3D7_1462800		0.946898
	PF3D7_1462800		0.969746
	PF3D7_1462800		0.988382
	PF3D7_1462800		0.904493
	PF3D7_1462800		0.907872
	PF3D7_1462800		0.999794
	PF3D7_1462800		0.999793
	PF3D7_1462800		0.918996
	PF3D7_1462800		0.936785
	PF3D7_1462800		0.914939
	PF3D7_1462800		0.95221
	PF3D7_1462800		0.906098
	PF3D7_1462800		0.91722
	PF3D7_1462800		0.99945
	PF3D7_1462800		0.999377
	PF3D7_1462800		0.998998
	PF3D7_1462800		0.972434
O5	PF3D7_0617800	histone H2A	0.931216	PVX_114015	0.98422	histone H2A, putative
	PF3D7_0617800		0.999379	PVX_114015	0.955603
	PF3D7_0617800		0.965786	PVX_114015	0.940731
	PF3D7_0617800		0.987378	PVX_114015	0.972226
	PF3D7_0617800		0.904081	PVX_114015	0.915988
	PF3D7_0617800		0.955389	PVX_114015	0.985838
	PF3D7_0617800		0.925715	PVX_114015	0.95325
	PF3D7_0617800		0.95208
	PF3D7_0617800		0.998213
	PF3D7_0617800		0.974348
	PF3D7_0617800		0.946206
	PF3D7_0617800		0.910652
	PF3D7_0617800		0.999088
	PF3D7_0617800		0.933026
	PF3D7_0617800		0.905027
	PF3D7_0617800		0.954291
	PF3D7_0617800		0.992073
	PF3D7_0617800		0.934762
	PF3D7_0617800		0.91616
	PF3D7_0617800		0.927484
	PF3D7_0617800		0.995014
	PF3D7_0617800		0.959333
	PF3D7_0617800		0.932681
	PF3D7_0617800		0.95354
	PF3D7_0617800		0.967318
	PF3D7_0617800		0.996378
	PF3D7_0617800		0.931946
	PF3D7_0617800		0.967565
	PF3D7_0617800		0.963534
	PF3D7_0617800		0.99226
	PF3D7_0617800		0.919356
	PF3D7_0617800		0.992987
	PF3D7_0617800		0.916886
	PF3D7_0617800		0.984104
	PF3D7_0617800		0.938435
	PF3D7_0617800		0.944627
	PF3D7_0617800		0.916011
	PF3D7_0617800		0.924725
	PF3D7_0617800		0.998678
	PF3D7_0617800		0.942129
	PF3D7_0617800		0.987449
	PF3D7_0617800		0.922193
	PF3D7_0617800		0.914437
O6	PF3D7_1461300	40S ribosomal protein S28e, putative	0.94694	PVX_117390	0.913539	40S ribosomal protein S28e, putative
	PF3D7_1461300		0.999961
	PF3D7_1461300		0.964242
	PF3D7_1461300		0.94776
	PF3D7_1461300		0.943714
	PF3D7_1461300		0.969785
	PF3D7_1461300		0.98872
	PF3D7_1461300		0.999085
	PF3D7_1461300		0.988059
	PF3D7_1461300		0.900094
	PF3D7_1461300		0.986716
	PF3D7_1461300		0.976529
	PF3D7_1461300		0.950312
	PF3D7_1461300		0.908118
	PF3D7_1461300		0.949615
	PF3D7_1461300		0.998818
	PF3D7_1461300		0.909284
	PF3D7_1461300		0.911552
	PF3D7_1461300		0.953814
	PF3D7_1461300		0.96136
	PF3D7_1461300		0.935458
	PF3D7_1461300		0.976911
	PF3D7_1461300		0.957233
	PF3D7_1461300		0.953681
	PF3D7_1461300		0.977728
	PF3D7_1461300		0.946652
	PF3D7_1461300		0.921754
	PF3D7_1461300		0.938424
	PF3D7_1461300		0.94232
	PF3D7_1461300		0.942567
	PF3D7_1461300		0.991574
	PF3D7_1461300		0.980396
	PF3D7_1461300		0.990172
	PF3D7_1461300		0.917452
	PF3D7_1461300		0.934032
	PF3D7_1461300		0.904654
	PF3D7_1461300		0.912708
	PF3D7_1461300		0.986112
	PF3D7_1461300		0.909012
O7	PF3D7_0714000	histone H2B variant	0.917617	PVX_090935	0.996297	histone 2B
	PF3D7_0714000		0.957879	PVX_090935	0.921646
	PF3D7_0714000		0.999743	PVX_090935	0.985181
	PF3D7_0714000		0.998178	PVX_090935	0.909278
	PF3D7_0714000		0.996417	PVX_090935	0.976578
	PF3D7_0714000		0.998528	PVX_090935	0.997644
	PF3D7_0714000		0.912572	PVX_090935	0.996815
	PF3D7_0714000		0.962364	PVX_090935	0.986686
	PF3D7_0714000		0.967807	PVX_090935	0.967146
	PF3D7_0714000		0.913662
	PF3D7_0714000		0.916963
	PF3D7_0714000		0.985845
	PF3D7_0714000		0.940121
	PF3D7_0714000		0.997432
	PF3D7_0714000		0.995793
	PF3D7_0714000		0.933138
	PF3D7_0714000		0.949396
	PF3D7_0714000		0.961843
	PF3D7_0714000		0.951511
	PF3D7_0714000		0.938924
	PF3D7_0714000		0.966055
	PF3D7_0714000		0.939943
O8	PF3D7_1224300	polyadenylate-binding protein 1, putative	0.99703	PVX_123845	0.930816	polyadenylate-binding protein, putative
	PF3D7_1224300		0.908184	PVX_123845	0.990094
	PF3D7_1224300		0.925276	PVX_123845	0.999571
	PF3D7_1224300		0.929768	PVX_123845	0.950767
	PF3D7_1224300		0.905905	PVX_123845	0.97424
	PF3D7_1224300		0.944817	PVX_123845	0.962911
	PF3D7_1224300		0.906258
	PF3D7_1224300		0.96128
	PF3D7_1224300		0.906596
	PF3D7_1224300		0.984582
	PF3D7_1224300		0.98908
	PF3D7_1224300		0.955216
	PF3D7_1224300		0.978242
	PF3D7_1224300		0.973167
	PF3D7_1224300		0.992988
	PF3D7_1224300		0.967452
	PF3D7_1224300		0.976198
	PF3D7_1224300		0.999953
	PF3D7_1224300		0.999388
	PF3D7_1224300		0.954748
	PF3D7_1224300		0.952128
	PF3D7_1224300		0.997934
	PF3D7_1224300		0.982794
	PF3D7_1224300		0.925488
	PF3D7_1224300		0.981693
O9	PF3D7_0708400	heat shock protein 90	0.946483	PVX_087950	0.900246	heat shock protein 86, putative
	PF3D7_0708400		0.975942	PVX_087950	0.938742
	PF3D7_0708400		0.953699	PVX_087950	0.955787
	PF3D7_0708400		0.988079	PVX_087950	0.924647
	PF3D7_0708400		0.932024	PVX_087950	0.951447
	PF3D7_0708400		0.929566	PVX_087950	0.920755
	PF3D7_0708400		0.906767	PVX_087950	0.923705
	PF3D7_0708400		0.961575	PVX_087950	0.935703
	PF3D7_0708400		0.998917	PVX_087950	0.977417
	PF3D7_0708400		0.997621	PVX_087950	0.950819
	PF3D7_0708400		0.993961	PVX_087950	0.938956
	PF3D7_0708400		0.980358	PVX_087950	0.953846
	PF3D7_0708400		0.982434	PVX_087950	0.986463
	PF3D7_0708400		0.973639	PVX_087950	0.976048
	PF3D7_0708400		0.962348	PVX_087950	0.931881
	PF3D7_0708400		0.964242
	PF3D7_0708400		0.933178
	PF3D7_0708400		0.907703
	PF3D7_0708400		0.950018
	PF3D7_0708400		0.999584
	PF3D7_0708400		0.998366
	PF3D7_0708400		0.999895
	PF3D7_0708400		0.99151
	PF3D7_0708400		0.970401
	PF3D7_0708400		0.978556
	PF3D7_0708400		0.998072
	PF3D7_0708400		0.975745
	PF3D7_0708400		0.903426
	PF3D7_0708400		0.985045
	PF3D7_0708400		0.977081
	PF3D7_0708400		0.998451
	PF3D7_0708400		0.977741
	PF3D7_0708400		0.995094
	PF3D7_0708400		0.994507
	PF3D7_0708400		0.903152
	PF3D7_0708400		0.946534
	PF3D7_0708400		0.929678
	PF3D7_0708400		0.998985
	PF3D7_0708400		0.984112
	PF3D7_0708400		0.997492
	PF3D7_0708400		0.938172
	PF3D7_0708400		0.928604
	PF3D7_0708400		0.997381
	PF3D7_0708400		0.905932
	PF3D7_0708400		0.999177
	PF3D7_0708400		0.978942
	PF3D7_0708400		0.992683
	PF3D7_0708400		0.944015
	PF3D7_0708400		0.94652
	PF3D7_0708400		0.970465
	PF3D7_0708400		0.93464
	PF3D7_0708400		0.922451
	PF3D7_0708400		0.992311
	PF3D7_0708400		0.940471
O10	PF3D7_1204300	eukaryotic translation initiation factor 5A	0.99356	PVX_084255	0.943998	eukaryotic translation initiation factor 5A
	PF3D7_1204300		0.962681
	PF3D7_1204300		0.907068
	PF3D7_1204300		0.959195
	PF3D7_1204300		0.990713
	PF3D7_1204300		0.961108
	PF3D7_1204300		0.905644
	PF3D7_1204300		0.922226
	PF3D7_1204300		0.921215
	PF3D7_1204300		0.952335
	PF3D7_1204300		0.912026
	PF3D7_1204300		0.970469
	PF3D7_1204300		0.962673
	PF3D7_1204300		0.952578
	PF3D7_1204300		0.940289
	PF3D7_1204300		0.969656
	PF3D7_1204300		0.952857
	PF3D7_1204300		0.951079
	PF3D7_1204300		0.933799
	PF3D7_1204300		0.964662
	PF3D7_1204300		0.997805
	PF3D7_1204300		0.984498
	PF3D7_1204300		0.976194
	PF3D7_1204300		0.997982
	PF3D7_1204300		0.916417
	PF3D7_1204300		0.96656
	PF3D7_1204300		0.929806
	PF3D7_1204300		0.936559
	PF3D7_1204300		0.958868
	PF3D7_1204300		0.98548
	PF3D7_1204300		0.941795
	PF3D7_1204300		0.921505
	PF3D7_1204300		0.972803
	PF3D7_1204300		0.920118
	PF3D7_1204300		0.970673
	PF3D7_1204300		0.96339
	PF3D7_1204300		0.924819
	PF3D7_1204300		0.91268
	PF3D7_1204300		0.979492
	PF3D7_1204300		0.956134
	PF3D7_1204300		0.943281
	PF3D7_1204300		0.938387
	PF3D7_1204300		0.944297
	PF3D7_1204300		0.966957
	PF3D7_1204300		0.974893
	PF3D7_1204300		0.998904
	PF3D7_1204300		0.948713
	PF3D7_1204300		0.977526
	PF3D7_1204300		0.985865
	PF3D7_1204300		0.991634
	PF3D7_1204300		0.958815
O11	PF3D7_1115300	cysteine proteinase falcipain 2b	0.94988	PVX_091405	0.941577	vivapain-2
	PF3D7_1115300		0.998357
	PF3D7_1115300		0.906223
	PF3D7_1115300		0.99721
	PF3D7_1115300		0.91515
	PF3D7_1115300		0.934231
	PF3D7_1115300		0.986419
	PF3D7_1115300		0.974525
	PF3D7_1115300		0.958187
	PF3D7_1115300		0.902566
	PF3D7_1115300		0.96553
	PF3D7_1115300		0.983447
	PF3D7_1115300		0.93065
	PF3D7_1115300		0.964314
	PF3D7_1115300		0.91839
	PF3D7_1115300		0.902798
	PF3D7_1115300		0.989737
	PF3D7_1115300		0.999973
	PF3D7_1115300		0.916978
	PF3D7_1115300		0.997931
	PF3D7_1115300		0.99013
O12	PF3D7_1027300	peroxiredoxin	0.920909	PVX_111355	0.924288	merozoite capping protein 1, putative
	PF3D7_1027300		0.941946
	PF3D7_1027300		0.937152
	PF3D7_1027300		0.956612
	PF3D7_1027300		0.943494
	PF3D7_1027300		0.999487
	PF3D7_1027300		0.959887
	PF3D7_1027300		0.901049
	PF3D7_1027300		0.977605
	PF3D7_1027300		0.933438
	PF3D7_1027300		0.985268
	PF3D7_1027300		0.935027
O13	PF3D7_1202900	high mobility group protein B1	0.962259	PVX_084190	0.961992	high mobility group protein B1, putative
	PF3D7_1202900		0.960629	PVX_084190	0.998106
	PF3D7_1202900		0.914475	PVX_084190	0.912558
	PF3D7_1202900		0.999593	PVX_084190	0.952753
	PF3D7_1202900		0.922242	PVX_084190	0.959799
	PF3D7_1202900		0.974259	PVX_084190	0.90466
	PF3D7_1202900		0.999838	PVX_084190	0.930538
	PF3D7_1202900		0.999986	PVX_084190	0.999641
	PF3D7_1202900		0.957889
	PF3D7_1202900		0.904791
	PF3D7_1202900		0.966391
	PF3D7_1202900		0.932419
	PF3D7_1202900		0.991704
	PF3D7_1202900		0.913322
	PF3D7_1202900		0.959196
	PF3D7_1202900		0.917574
	PF3D7_1202900		0.991058
	PF3D7_1202900		0.970417
	PF3D7_1202900		0.977013
	PF3D7_1202900		0.96664
	PF3D7_1202900		0.95922
	PF3D7_1202900		0.904866
	PF3D7_1202900		0.932156
	PF3D7_1202900		0.943693
	PF3D7_1202900		0.912891
	PF3D7_1202900		0.924249
	PF3D7_1202900		0.999874
	PF3D7_1202900		0.923714
	PF3D7_1202900		0.926967
	PF3D7_1202900		0.968523
	PF3D7_1202900		0.959111
	PF3D7_1202900		0.95386
	PF3D7_1202900		0.99406
	PF3D7_1202900		0.99633
	PF3D7_1202900		0.937527
	PF3D7_1202900		0.945389
	PF3D7_1202900		0.999644
	PF3D7_1202900		0.945056
	PF3D7_1202900		0.911483
	PF3D7_1202900		0.924971
	PF3D7_1202900		0.990589
	PF3D7_1202900		0.999768
	PF3D7_1202900		0.972546
	PF3D7_1202900		0.941403
	PF3D7_1202900		0.943032
	PF3D7_1202900		0.924773
	PF3D7_1202900		0.974634
	PF3D7_1202900		0.999887
	PF3D7_1202900		0.99999
	PF3D7_1202900		0.955397
	PF3D7_1202900		0.917254
O14	PF3D7_0818900	heat shock protein 70	0.951615	PVX_089425	0.927149	heat shock 70 kDa protein, putative
	PF3D7_0818900		0.906919	PVX_089425	0.985126
	PF3D7_0818900		0.924914	PVX_089425	0.993431
	PF3D7_0818900		0.938367	PVX_089425	0.994432
	PF3D7_0818900		0.912559	PVX_089425	0.988502
	PF3D7_0818900		0.95544	PVX_089425	0.992545
	PF3D7_0818900		0.947781	PVX_089425	0.919748
	PF3D7_0818900		0.910168	PVX_089425	0.993222
	PF3D7_0818900		0.994398	PVX_089425	0.976656
	PF3D7_0818900		0.984724	PVX_089425	0.982228
	PF3D7_0818900		0.937978	PVX_089425	0.998769
	PF3D7_0818900		0.969131	PVX_089425	0.998595
	PF3D7_0818900		0.990461	PVX_089425	0.944493
	PF3D7_0818900		0.937033
	PF3D7_0818900		0.933973
	PF3D7_0818900		0.97825
	PF3D7_0818900		0.963182
	PF3D7_0818900		0.918651
	PF3D7_0818900		0.985452
	PF3D7_0818900		0.921306
	PF3D7_0818900		0.918415
	PF3D7_0818900		0.90014
	PF3D7_0818900		0.968837
	PF3D7_0818900		0.945888
	PF3D7_0818900		0.988403
	PF3D7_0818900		0.908648
	PF3D7_0818900		0.927534
	PF3D7_0818900		0.994579
	PF3D7_0818900		0.995656
	PF3D7_0818900		0.985524
	PF3D7_0818900		0.985761
	PF3D7_0818900		0.931019
	PF3D7_0818900		0.967035
	PF3D7_0818900		0.990593
	PF3D7_0818900		0.922753
	PF3D7_0818900		0.960971
	PF3D7_0818900		0.97692
	PF3D7_0818900		0.974899
	PF3D7_0818900		0.952253
	PF3D7_0818900		0.99211
	PF3D7_0818900		0.942628
	PF3D7_0818900		0.948269
	PF3D7_0818900		0.920749
	PF3D7_0818900		0.915009
	PF3D7_0818900		0.923793
	PF3D7_0818900		0.905341
	PF3D7_0818900		0.987954
	PF3D7_0818900		0.973557
	PF3D7_0818900		0.951785
	PF3D7_0818900		0.996958
	PF3D7_0818900		0.990615
	PF3D7_0818900		0.947045
O15	PF3D7_0219400	ribosome associated membrane protein RAMP4, putative	0.903457	PVX_002585	0.902743	ribosome associated membrane protein RAMP4, putative
	PF3D7_0219400		0.998058	PVX_002585	0.971936
	PF3D7_0219400		0.918522	PVX_002585	0.915562
	PF3D7_0219400		0.982539	PVX_002585	0.915839
	PF3D7_0219400		0.950858	PVX_002585	0.920804
	PF3D7_0219400		0.992306	PVX_002585	0.992768
	PF3D7_0219400		0.959422	PVX_002585	0.99921
	PF3D7_0219400		0.951173	PVX_002585	0.999255
	PF3D7_0219400		0.968248	PVX_002585	0.994045
	PF3D7_0219400		0.981528	PVX_002585	0.912951
	PF3D7_0219400		0.990344	PVX_002585	0.990604
				PVX_002585	0.980554
				PVX_002585	0.955897
O16	PF3D7_0219200	40S ribosomal protein S30	0.978471	PVX_002590	0.953326	40S ribosomal protein S30, putative
	PF3D7_0219200		0.918265	PVX_002590	0.989321
	PF3D7_0219200		0.992733
	PF3D7_0219200		0.914508
	PF3D7_0219200		0.9566
	PF3D7_0219200		0.951289
	PF3D7_0219200		0.998485
	PF3D7_0219200		0.958342
	PF3D7_0219200		0.987621
	PF3D7_0219200		0.93119
	PF3D7_0219200		0.952779
	PF3D7_0219200		0.913849
	PF3D7_0219200		0.962183
	PF3D7_0219200		0.911253
	PF3D7_0219200		0.958118
	PF3D7_0219200		0.998079
O17	PF3D7_0210100	60S ribosomal protein L37ae, putative	0.983442	PVX_003955	0.901198	60S ribosomal protein L37a, putative
	PF3D7_0210100		0.920813	PVX_003955	0.999809
	PF3D7_0210100		0.997259	PVX_003955	0.981532
	PF3D7_0210100		0.963165	PVX_003955	0.998914
	PF3D7_0210100		0.91691	PVX_003955	0.970924
	PF3D7_0210100		0.984582	PVX_003955	0.980251
	PF3D7_0210100		0.927703	PVX_003955	0.924789
	PF3D7_0210100		0.945556
	PF3D7_0210100		0.967884
	PF3D7_0210100		0.957019
	PF3D7_0210100		0.910592
	PF3D7_0210100		0.959159
	PF3D7_0210100		0.909976
	PF3D7_0210100		0.994542
	PF3D7_0210100		0.974608
	PF3D7_0210100		0.9628
	PF3D7_0210100		0.957406
	PF3D7_0210100		0.980701
	PF3D7_0210100		0.913979
	PF3D7_0210100		0.954046
	PF3D7_0210100		0.971754
	PF3D7_0210100		0.914364
	PF3D7_0210100		0.985224
	PF3D7_0210100		0.96733
	PF3D7_0210100		0.998922
	PF3D7_0210100		0.981456
	PF3D7_0210100		0.976497
	PF3D7_0210100		0.970961
	PF3D7_0210100		0.967147
	PF3D7_0210100		0.900565
	PF3D7_0210100		0.969532
	PF3D7_0210100		0.911168
	PF3D7_0210100		0.970783
	PF3D7_0210100		0.930916
	PF3D7_0210100		0.966743
	PF3D7_0210100		0.965461
	PF3D7_0210100		0.922657
	PF3D7_0210100		0.998234
	PF3D7_0210100		0.992746
	PF3D7_0210100		0.965243
	PF3D7_0210100		0.973131
	PF3D7_0210100		0.936307
	PF3D7_0210100		0.97021
	PF3D7_0210100		0.932758
	PF3D7_0210100		0.933336
	PF3D7_0210100		0.982347
	PF3D7_0210100		0.915522
O18	PF3D7_0519400	40S ribosomal protein S24	0.960902	PVX_080275	0.993733	40S ribosomal protein S24, putative
	PF3D7_0519400		0.911087
	PF3D7_0519400		0.937008
	PF3D7_0519400		0.999855
	PF3D7_0519400		0.991185
	PF3D7_0519400		0.961655
	PF3D7_0519400		0.946767
	PF3D7_0519400		0.908544
	PF3D7_0519400		0.908608
	PF3D7_0519400		0.99627
	PF3D7_0519400		0.999857
	PF3D7_0519400		0.999901
	PF3D7_0519400		0.999828
	PF3D7_0519400		0.953401
	PF3D7_0519400		0.956614
	PF3D7_0519400		0.96882
	PF3D7_0519400		0.9776
	PF3D7_0519400		0.980686
	PF3D7_0519400		0.904395
	PF3D7_0519400		0.986371
	PF3D7_0519400		0.951678
	PF3D7_0519400		0.962873
	PF3D7_0519400		0.993921
	PF3D7_0519400		0.983947
	PF3D7_0519400		0.993868
	PF3D7_0519400		0.925321
	PF3D7_0519400		0.996228
	PF3D7_0519400		0.929061
	PF3D7_0519400		0.988599
	PF3D7_0519400		0.928564
	PF3D7_0519400		0.997595
	PF3D7_0519400		0.979912
	PF3D7_0519400		0.987764
	PF3D7_0519400		0.950213
	PF3D7_0519400		0.916858
	PF3D7_0519400		0.912662
	PF3D7_0519400		0.971191
	PF3D7_0519400		0.922529
	PF3D7_0519400		0.911235
	PF3D7_0519400		0.928924
O19	PF3D7_1351400	60S ribosomal protein L17, putative	0.947496	PVX_083465	0.943372	60S ribosomal protein L17, putative
	PF3D7_1351400		0.956947
	PF3D7_1351400		0.935947
	PF3D7_1351400		0.989767
	PF3D7_1351400		0.99414
	PF3D7_1351400		0.927724
	PF3D7_1351400		0.904454
	PF3D7_1351400		0.98192
	PF3D7_1351400		0.982396
	PF3D7_1351400		0.979423
	PF3D7_1351400		0.918747
	PF3D7_1351400		0.959809
	PF3D7_1351400		0.951509
	PF3D7_1351400		0.978092
	PF3D7_1351400		0.950462
	PF3D7_1351400		0.982291
	PF3D7_1351400		0.990592
	PF3D7_1351400		0.999315
	PF3D7_1351400		0.97602
	PF3D7_1351400		0.989033
	PF3D7_1351400		0.999788
	PF3D7_1351400		0.997914
	PF3D7_1351400		0.967669
	PF3D7_1351400		0.982633
	PF3D7_1351400		0.974235
O20	PF3D7_1434200	calmodulin	0.912789	PVX_084825	0.943822	calmodulin, putative
	PF3D7_1434200		0.904248	PVX_084825	0.977219
	PF3D7_1434200		0.926095	PVX_084825	0.996281
	PF3D7_1434200		0.99197
	PF3D7_1434200		0.999593
	PF3D7_1434200		0.984541
	PF3D7_1434200		0.948995
	PF3D7_1434200		0.93701
	PF3D7_1434200		0.947853
	PF3D7_1434200		0.938958
O21	PF3D7_1431700	60S ribosomal protein L14, putative	0.993375	PVX_084955	0.924724	60S ribosomal protein L14, putative
	PF3D7_1431700		0.943156
	PF3D7_1431700		0.922245
	PF3D7_1431700		0.966083
	PF3D7_1431700		0.988797
	PF3D7_1431700		0.901232
	PF3D7_1431700		0.98516
	PF3D7_1431700		0.991849
	PF3D7_1431700		0.95273
	PF3D7_1431700		0.965183
	PF3D7_1431700		0.960201
	PF3D7_1431700		0.935914
	PF3D7_1431700		0.934168
	PF3D7_1431700		0.959621
	PF3D7_1431700		0.93643
	PF3D7_1431700		0.996432
	PF3D7_1431700		0.924904
	PF3D7_1431700		0.952978
	PF3D7_1431700		0.997031
O22	PF3D7_1421200	40S ribosomal protein S25	0.985252	PVX_085420	0.908225	40S ribosomal protein S25, putative
	PF3D7_1421200		0.90377	PVX_085420	0.970927
	PF3D7_1421200		0.938904	PVX_085420	0.927942
	PF3D7_1421200		0.94739	PVX_085420	0.994374
	PF3D7_1421200		0.988036
	PF3D7_1421200		0.924814
	PF3D7_1421200		0.983967
	PF3D7_1421200		0.923609
	PF3D7_1421200		0.932937
	PF3D7_1421200		0.997392
	PF3D7_1421200		0.959414
	PF3D7_1421200		0.971624
	PF3D7_1421200		0.998413
	PF3D7_1421200		0.99962
	PF3D7_1421200		0.998009
	PF3D7_1421200		0.986483
	PF3D7_1421200		0.998726
	PF3D7_1421200		0.998906
	PF3D7_1421200		0.992559
	PF3D7_1421200		0.999003
	PF3D7_1421200		0.992473
	PF3D7_1421200		0.982238
	PF3D7_1421200		0.995678
	PF3D7_1421200		0.997051
	PF3D7_1421200		0.995236
	PF3D7_1421200		0.986306
	PF3D7_1421200		0.997373
	PF3D7_1421200		0.955537
	PF3D7_1421200		0.994963
	PF3D7_1421200		0.961167
	PF3D7_1421200		0.987771
	PF3D7_1421200		0.978233
	PF3D7_1421200		0.958951
	PF3D7_1421200		0.953173
	PF3D7_1421200		0.926126
	PF3D7_1421200		0.989112
	PF3D7_1421200		0.912637
	PF3D7_1421200		0.981847
	PF3D7_1421200		0.998711
O23	PF3D7_0415900	60S ribosomal protein L15, putative	0.90655	PVX_089750	0.908571	60S ribosomal protein L15-1, putative
	PF3D7_0415900		0.993175	PVX_089750	0.910555
	PF3D7_0415900		0.901012
	PF3D7_0415900		0.932892
	PF3D7_0415900		0.943811
	PF3D7_0415900		0.952848
	PF3D7_0415900		0.907868
	PF3D7_0415900		0.999139
	PF3D7_0415900		0.999832
	PF3D7_0415900		0.999985
	PF3D7_0415900		0.993685
	PF3D7_0415900		0.948807
	PF3D7_0415900		0.996329
	PF3D7_0415900		0.969559
	PF3D7_0415900		0.974735
	PF3D7_0415900		0.928127
	PF3D7_0415900		0.98692
	PF3D7_0415900		0.918393
	PF3D7_0415900		0.92653
	PF3D7_0415900		0.908853
	PF3D7_0415900		0.913376
	PF3D7_0415900		0.999139
	PF3D7_0415900		0.999832
	PF3D7_0415900		0.999985
	PF3D7_0415900		0.993685
	PF3D7_0415900		0.948807
	PF3D7_0415900		0.996329
	PF3D7_0415900		0.969559
	PF3D7_0415900		0.974735
	PF3D7_0415900		0.930309
	PF3D7_0415900		0.993475
	PF3D7_0415900		0.910322
	PF3D7_0415900		0.92653
	PF3D7_0415900		0.908853
	PF3D7_0415900		0.90655
	PF3D7_0415900		0.993053
	PF3D7_0415900		0.935686
	PF3D7_0415900		0.943922
	PF3D7_0415900		0.952848
O24	PF3D7_1103100	60S acidic ribosomal protein P1, putative	0.931298
	PF3D7_1103100		0.978147
	PF3D7_1103100		0.991524
	PF3D7_1103100		0.986788
	PF3D7_1103100		0.93623
	PF3D7_1103100		0.94064
	PF3D7_1103100		0.919096
	PF3D7_1103100		0.995137
	PF3D7_1103100		0.975458
	PF3D7_1103100		0.98923
	PF3D7_1103100		0.934227
	PF3D7_1103100		0.988091
	PF3D7_1103100		0.90102
	PF3D7_1103100		0.966204
	PF3D7_1103100		0.919748
	PF3D7_1103100		0.930223
	PF3D7_1103100		0.97762
	PF3D7_1103100		0.972174
	PF3D7_1103100		0.902907
	PF3D7_1103100		0.983626
	PF3D7_1103100		0.989725
	PF3D7_1103100		0.99464
	PF3D7_1103100		0.981203
	PF3D7_1103100		0.900332
	PF3D7_1103100		0.995009
	PF3D7_1103100		0.99991
	PF3D7_1103100		0.924692
	PF3D7_1103100		0.985077
	PF3D7_1103100		0.96673	PVX_090845	0.966925	60S acidic ribosomal protein P1, putative
	PF3D7_1103100		0.995437	PVX_090845	0.93434
	PF3D7_1103100		0.902552	PVX_090845	0.97811
	PF3D7_1103100		0.900314	PVX_090845	0.987735
	PF3D7_1103100		0.939595	PVX_090845	0.98198
	PF3D7_1103100		0.985836	PVX_090845	0.98258
	PF3D7_1103100		0.902365	PVX_090845	0.973489
	PF3D7_1103100		0.991377	PVX_090845	0.917326
	PF3D7_1103100		0.982607
	PF3D7_1103100		0.973398
	PF3D7_1103100		0.941265
	PF3D7_1103100		0.969765
	PF3D7_1103100		0.999463
	PF3D7_1103100		0.930359
	PF3D7_1103100		0.957897
	PF3D7_1103100		0.988244
	PF3D7_1103100		0.990408
	PF3D7_1103100		0.962101
	PF3D7_1103100		0.99019
	PF3D7_1103100		0.987655
	PF3D7_1103100		0.938321
	PF3D7_1103100		0.960116
	PF3D7_1103100		0.998736
	PF3D7_1103100		0.921601
	PF3D7_1103100		0.958564
	PF3D7_1103100		0.975296
	PF3D7_1103100		0.990946
	PF3D7_1103100		0.959705
	PF3D7_1103100		0.982978
O25	PF3D7_1124900	60S ribosomal protein L35, putative	0.969952	PVX_091865	0.959024	60S ribosomal protein L35, putative
	PF3D7_1124900		0.980407	PVX_091865	0.999873
	PF3D7_1124900		0.97061	PVX_091865	0.931726
	PF3D7_1124900		0.926939	PVX_091865	0.944091
	PF3D7_1124900		0.998772	PVX_091865	0.992001
	PF3D7_1124900		0.924663	PVX_091865	0.918313
	PF3D7_1124900		0.972522	PVX_091865	0.978595
	PF3D7_1124900		0.990187	PVX_091865	0.999864
	PF3D7_1124900		0.945094	PVX_091865	0.998125
	PF3D7_1124900		0.976607
	PF3D7_1124900		0.931868
	PF3D7_1124900		0.970446
	PF3D7_1124900		0.969806
	PF3D7_1124900		0.937374
	PF3D7_1124900		0.953469
	PF3D7_1124900		0.926903
	PF3D7_1124900		0.948237
	PF3D7_1124900		0.941483
	PF3D7_1124900		0.997568
	PF3D7_1124900		0.980848
	PF3D7_1124900		0.998915
O26	PF3D7_1126200	40S ribosomal protein S18, putative	0.973411	PVX_091925	0.915044	40S ribosomal protein S18, putative
	PF3D7_1126200		0.936217	PVX_091925	0.992085
	PF3D7_1126200		0.968629	PVX_091925	0.914304
	PF3D7_1126200		0.917377	PVX_091925	0.935058
	PF3D7_1126200		0.99269	PVX_091925	0.966036
	PF3D7_1126200		0.970655	PVX_091925	0.952781
	PF3D7_1126200		0.995392
	PF3D7_1126200		0.928233
	PF3D7_1126200		0.920459
	PF3D7_1126200		0.93245
	PF3D7_1126200		0.91917
	PF3D7_1126200		0.922647
	PF3D7_1126200		0.990384
	PF3D7_1126200		0.981202
	PF3D7_1126200		0.914558
	PF3D7_1126200		0.952805
	PF3D7_1126200		0.976268
	PF3D7_1126200		0.900055
	PF3D7_1126200		0.907751
	PF3D7_1126200		0.998081
	PF3D7_1126200		0.922292
	PF3D7_1126200		0.989182
	PF3D7_1126200		0.969128
	PF3D7_1126200		0.963829
	PF3D7_1126200		0.901002
	PF3D7_1126200		0.987685
	PF3D7_1126200		0.908588
	PF3D7_1126200		0.916658
O27	PF3D7_1144000	40S ribosomal protein S21	0.908197	PVX_092805	0.990023	40S ribosomal protein S21, putative
	PF3D7_1144000		0.952109	PVX_092805	0.942195
	PF3D7_1144000		0.912565	PVX_092805	0.910081
	PF3D7_1144000		0.902392	PVX_092805	0.949432
	PF3D7_1144000		0.980109	PVX_092805	0.905041
	PF3D7_1144000		0.986493	PVX_092805	0.998604
	PF3D7_1144000		0.996614	PVX_092805	0.999949
	PF3D7_1144000		0.996636	PVX_092805	0.999319
	PF3D7_1144000		0.935247	PVX_092805	0.982435
	PF3D7_1144000		0.99987	PVX_092805	0.951707
	PF3D7_1144000		0.99785
	PF3D7_1144000		0.990652
	PF3D7_1144000		0.912853
	PF3D7_1144000		0.920603
	PF3D7_1144000		0.942441
	PF3D7_1144000		0.991894
	PF3D7_1144000		0.949758
	PF3D7_1144000		0.971129
	PF3D7_1144000		0.946122
O28	PF3D7_0320900	histone H2A.Z	0.991759	PVX_095190	0.943964	histone H2A, putative
	PF3D7_0320900		0.964015	PVX_095190	0.999935
	PF3D7_0320900		0.918437
	PF3D7_0320900		0.999024
	PF3D7_0320900		0.910559
	PF3D7_0320900		0.998705
	PF3D7_0320900		0.927042
	PF3D7_0320900		0.92969
	PF3D7_0320900		0.914107
	PF3D7_0320900		0.920346
	PF3D7_0320900		0.925272
	PF3D7_0320900		0.920522
O29	PF3D7_0316800	40S ribosomal protein S15A, putative	0.921639	PVX_095390	0.907166	40S ribosomal protein S15Aa, putative
	PF3D7_0316800		0.959133	PVX_095390	0.973508
	PF3D7_0316800		0.972302	PVX_095390	0.994813
	PF3D7_0316800		0.942157
	PF3D7_0316800		0.998827
	PF3D7_0316800		0.985205
	PF3D7_0316800		0.981221
	PF3D7_0316800		0.969551
	PF3D7_0316800		0.997575
	PF3D7_0316800		0.929465
	PF3D7_0316800		0.999933
	PF3D7_0316800		0.99851
O30	PF3D7_1242700	40S ribosomal protein S17, putative	0.954555	PVX_101035	0.937142	40S ribosomal protein S17, putative
	PF3D7_1242700		0.980697
	PF3D7_1242700		0.998935
	PF3D7_1242700		0.921152
	PF3D7_1242700		0.900579
	PF3D7_1242700		0.939153
	PF3D7_1242700		0.995829
	PF3D7_1242700		0.990767
	PF3D7_1242700		0.914683
	PF3D7_1242700		0.908037
	PF3D7_1242700		0.990343
	PF3D7_1242700		0.925172
	PF3D7_1242700		0.999778
	PF3D7_1242700		0.931605
	PF3D7_1242700		0.908982
	PF3D7_1242700		0.932412
	PF3D7_1242700		0.995115
	PF3D7_1242700		0.98416
	PF3D7_1242700		0.914683
	PF3D7_1242700		0.923535
	PF3D7_1242700		0.924885
	PF3D7_1242700		0.922692
	PF3D7_1242700		0.999798
	PF3D7_1242700		0.911405
	PF3D7_1242700		0.957877
	PF3D7_1242700		0.983586
	PF3D7_1242700		0.999082
O31	PF3D7_0614500	60S ribosomal protein L19	0.934183	PVX_113860	0.955482	60S ribosomal protein L19, putative
	PF3D7_0614500		0.998535	PVX_113860	0.982709
	PF3D7_0614500		0.998254	PVX_113860	0.928734
	PF3D7_0614500		0.924339	PVX_113860	0.901249
	PF3D7_0614500		0.934932	PVX_113860	0.968744
	PF3D7_0614500		0.940749	PVX_113860	0.959782
	PF3D7_0614500		0.943656	PVX_113860	0.983926
	PF3D7_0614500		0.99062	PVX_113860	0.992973
	PF3D7_0614500		0.94371	PVX_113860	0.986698
	PF3D7_0614500		0.981881	PVX_113860	0.93646
	PF3D7_0614500		0.914697
	PF3D7_0614500		0.991466
	PF3D7_0614500		0.998278
	PF3D7_0614500		0.923695
	PF3D7_0614500		0.93181
	PF3D7_0614500		0.983425
	PF3D7_0614500		0.946929
	PF3D7_0614500		0.963389
	PF3D7_0614500		0.974787
	PF3D7_0614500		0.994196
	PF3D7_0614500		0.992585
	PF3D7_0614500		0.985878
	PF3D7_0614500		0.998331
	PF3D7_0614500		0.999401
	PF3D7_0614500		0.986535
	PF3D7_0614500		0.942241
	PF3D7_0614500		0.916948
	PF3D7_0614500		0.983597
	PF3D7_0614500		0.981859
	PF3D7_0614500		0.997902
	PF3D7_0614500		0.99795
	PF3D7_0614500		0.972466
	PF3D7_0614500		0.935138
	PF3D7_0614500		0.998379
	PF3D7_0614500		0.967769
	PF3D7_0614500		0.990645
	PF3D7_0614500		0.999269
	PF3D7_0614500		0.953466
	PF3D7_0614500		0.906769
	PF3D7_0614500		0.978271
	PF3D7_0614500		0.955627
	PF3D7_0614500		0.92674
	PF3D7_0614500		0.992704
	PF3D7_0614500		0.93178
	PF3D7_0614500		0.932697
	PF3D7_0614500		0.909913
	PF3D7_0614500		0.982632
	PF3D7_0614500		0.955832
	PF3D7_0614500		0.937466
	PF3D7_0614500		0.933486
	PF3D7_0614500		0.995389
	PF3D7_0614500		0.946807
O32	PF3D7_0618300	60S ribosomal protein L27a, putative	0.974502	PVX_114040	0.966922	60S ribosomal protein L27a, putative
	PF3D7_0618300		0.995207	PVX_114040	0.917507
	PF3D7_0618300		0.956495	PVX_114040	0.962116
	PF3D7_0618300		0.938828	PVX_114040	0.940602
	PF3D7_0618300		0.998625	PVX_114040	0.986492
	PF3D7_0618300		0.999842	PVX_114040	0.988665
	PF3D7_0618300		0.987227	PVX_114040	0.963566
	PF3D7_0618300		0.950481	PVX_114040	0.99809
	PF3D7_0618300		0.997939
	PF3D7_0618300		0.986905
	PF3D7_0618300		0.984426
	PF3D7_0618300		0.905725
	PF3D7_0618300		0.964645
	PF3D7_0618300		0.924378
	PF3D7_0618300		0.918438
	PF3D7_0618300		0.955266
	PF3D7_0618300		0.987049
	PF3D7_0618300		0.983628
	PF3D7_0618300		0.965067
	PF3D7_0618300		0.977913
	PF3D7_0618300		0.972398
	PF3D7_0618300		0.974663
	PF3D7_0618300		0.941481
	PF3D7_0618300		0.959868
	PF3D7_0618300		0.933468
O33	PF3D7_1323400	60S ribosomal protein L23	0.992377	PVX_116700	0.928896	60S ribosomal protein L23, putative
	PF3D7_1323400		0.978393	PVX_116700	0.904455
	PF3D7_1323400		0.972503	PVX_116700	0.970445
	PF3D7_1323400		0.993453	PVX_116700	0.954033
	PF3D7_1323400		0.946306	PVX_116700	0.949247
	PF3D7_1323400		0.97964	PVX_116700	0.926873
	PF3D7_1323400		0.99971	PVX_116700	0.977949
	PF3D7_1323400		0.967449	PVX_116700	0.901489
	PF3D7_1323400		0.996712	PVX_116700	0.962525
	PF3D7_1323400		0.982995
	PF3D7_1323400		0.987555
	PF3D7_1323400		0.900434
	PF3D7_1323400		0.959193
	PF3D7_1323400		0.998806
	PF3D7_1323400		0.971703
	PF3D7_1323400		0.959395
	PF3D7_1323400		0.991536
	PF3D7_1323400		0.983074
	PF3D7_1323400		0.964455
	PF3D7_1323400		0.998927
	PF3D7_1323400		0.903021
	PF3D7_1323400		0.905326
	PF3D7_1323400		0.995077
	PF3D7_1323400		0.977325
	PF3D7_1323400		0.981947
	PF3D7_1323400		0.949329
	PF3D7_1323400		0.940571
	PF3D7_1323400		0.917003
	PF3D7_1323400		0.978254
	PF3D7_1323400		0.981157
	PF3D7_1323400		0.968795
	PF3D7_1323400		0.991624
	PF3D7_1323400		0.909524
	PF3D7_1323400		0.932762
	PF3D7_1323400		0.999747
	PF3D7_1323400		0.940447
	PF3D7_1323400		0.907994
	PF3D7_1323400		0.908775
	PF3D7_1323400		0.91284
	PF3D7_1323400		0.91249
	PF3D7_1323400		0.993845
	PF3D7_1323400		0.909685
	PF3D7_1323400		0.935714
	PF3D7_1323400		0.98199
	PF3D7_1323400		0.986293
	PF3D7_1323400		0.966587
	PF3D7_1323400		0.908902
	PF3D7_1323400		0.996901
	PF3D7_1323400		0.94477
	PF3D7_1323400		0.986423
	PF3D7_1323400		0.94599
	PF3D7_1323400		0.93697
	PF3D7_1323400		0.942014
	PF3D7_1323400		0.981984
	PF3D7_1323400		0.965641
	PF3D7_1323400		0.991221
	PF3D7_1323400		0.958637
	PF3D7_1323400		0.969351
	PF3D7_1323400		0.998137
	PF3D7_1323400		0.964301
O34	PF3D7_1460300	60S ribosomal protein L29, putative	0.979757	PVX_117440	0.900655	60S ribosomal protein L29, putative
	PF3D7_1460300		0.993054	PVX_117440	0.956206
	PF3D7_1460300		0.920161	PVX_117440	0.932807
	PF3D7_1460300		0.996676	PVX_117440	0.910419
	PF3D7_1460300		0.948235	PVX_117440	0.999813
	PF3D7_1460300		0.921864	PVX_117440	0.999975
	PF3D7_1460300		0.950242	PVX_117440	0.939317
	PF3D7_1460300		0.914113
	PF3D7_1460300		0.917433
	PF3D7_1460300		0.989761
	PF3D7_1460300		0.999588
	PF3D7_1460300		0.996073
	PF3D7_1460300		0.989452
	PF3D7_1460300		0.99991
	PF3D7_1460300		0.999562
	PF3D7_1460300		0.999867
	PF3D7_1460300		0.944248
	PF3D7_1460300		0.971295
	PF3D7_1460300		0.997467
	PF3D7_1460300		0.959599
	PF3D7_1460300		0.963813
	PF3D7_1460300		0.98137
	PF3D7_1460300		0.989474
	PF3D7_1460300		0.99932
	PF3D7_1460300		0.980633
O35	PF3D7_1456900	conserved protein, unknown function	0.943765	PVX_117620	0.914713	conserved protein, unknown function
	PF3D7_1456900		0.98694	PVX_117620	0.936151
	PF3D7_1456900		0.932454	PVX_117620	0.982866
	PF3D7_1456900		0.909058	PVX_117620	0.981316
	PF3D7_1456900		0.999476
O36	PF3D7_0304400	60S ribosomal protein L44	0.941889	PVX_119345	0.991925	60S ribosomal protein L44, putative
	PF3D7_0304400		0.917802	PVX_119345	0.9114
	PF3D7_0304400		0.931543	PVX_119345	0.978132
	PF3D7_0304400		0.995377	PVX_119345	0.996459
	PF3D7_0304400		0.904615	PVX_119345	0.998376
	PF3D7_0304400		0.948995	PVX_119345	0.990209
	PF3D7_0304400		0.900546
	PF3D7_0304400		0.948863
	PF3D7_0304400		0.960046
	PF3D7_0304400		0.957243
	PF3D7_0304400		0.956305
	PF3D7_0304400		0.904945
	PF3D7_0304400		0.933266
	PF3D7_0304400		0.934787
	PF3D7_0304400		0.928989
	PF3D7_0304400		0.999747
	PF3D7_0304400		0.951299
	PF3D7_0304400		0.992471
	PF3D7_0304400		0.964539
	PF3D7_0304400		0.921982
	PF3D7_0304400		0.994115
O37	PF3D7_0306900	40S ribosomal protein S23, putative	0.990621	PVX_119470	0.917261	40S ribosomal protein S23, putative
	PF3D7_0306900		0.976892	PVX_119470	0.92664
	PF3D7_0306900		0.932956
	PF3D7_0306900		0.930589
	PF3D7_0306900		0.99201
	PF3D7_0306900		0.980281
	PF3D7_0306900		0.960635
	PF3D7_0306900		0.93245
	PF3D7_0306900		0.901794
	PF3D7_0306900		0.970708
	PF3D7_0306900		0.998754
	PF3D7_0306900		0.988012
	PF3D7_0306900		0.975228
	PF3D7_0306900		0.950235
	PF3D7_0306900		0.95948
	PF3D7_0306900		0.957488
	PF3D7_0306900		0.913513
	PF3D7_0306900		0.942894
	PF3D7_0306900		0.908293
	PF3D7_0306900		0.984019
	PF3D7_0306900		0.929974
	PF3D7_0306900		0.999266
	PF3D7_0306900		0.96829
	PF3D7_0306900		0.953843
	PF3D7_0306900		0.982033
	PF3D7_0306900		0.986324
	PF3D7_0306900		0.931947
O38	PF3D7_0307100	40S ribosomal protein S12, putative	0.91215	PVX_119475	0.99955	40S ribosomal protein S12, putative
	PF3D7_0307100		0.997403	PVX_119475	0.99511
	PF3D7_0307100		0.908569
	PF3D7_0307100		0.915577
	PF3D7_0307100		0.992755
	PF3D7_0307100		0.913607
	PF3D7_0307100		0.996835
	PF3D7_0307100		0.993607
	PF3D7_0307100		0.932775
	PF3D7_0307100		0.999665
	PF3D7_0307100		0.951357
	PF3D7_0307100		0.956125
	PF3D7_0307100		0.986002
	PF3D7_0307100		0.993189
	PF3D7_0307100		0.962629
	PF3D7_0307100		0.999392
	PF3D7_0307100		0.936828
	PF3D7_0307100		0.993113
O39	PF3D7_1302800	40S ribosomal protein S7, putative	0.962446	PVX_121980	0.983783	40S ribosomal protein S7, putative
	PF3D7_1302800		0.984237	PVX_121980	0.941923
	PF3D7_1302800		0.945388
	PF3D7_1302800		0.987066
	PF3D7_1302800		0.963419
	PF3D7_1302800		0.998732
O40	PF3D7_1308300	40S ribosomal protein S27	0.995567	PVX_122245	0.960262	40S ribosomal protein S27, putative
	PF3D7_1308300		0.907783	PVX_122245	0.990385
	PF3D7_1308300		0.997223	PVX_122245	0.926771
	PF3D7_1308300		0.993873	PVX_122245	0.914364
	PF3D7_1308300		0.967549	PVX_122245	0.925658
	PF3D7_1308300		0.923291	PVX_122245	0.958818
	PF3D7_1308300		0.96001	PVX_122245	0.972022
	PF3D7_1308300		0.999729	PVX_122245	0.900191
	PF3D7_1308300		0.920652	PVX_122245	0.990489
	PF3D7_1308300		0.936658	PVX_122245	0.91204
	PF3D7_1308300		0.942907	PVX_122245	0.967869
	PF3D7_1308300		0.953126	PVX_122245	0.983635
	PF3D7_1308300		0.971872	PVX_122245	0.904039
	PF3D7_1308300		0.997054	PVX_122245	0.94057
	PF3D7_1308300		0.919566	PVX_122245	0.938947
	PF3D7_1308300		0.997676
O41	PF3D7_1317800	40S ribosomal protein S19	0.995025	PVX_122710	0.989526	40S ribosomal protein S19, putative
	PF3D7_1317800		0.999743	PVX_122710	0.964052
	PF3D7_1317800		0.977122	PVX_122710	0.979441
	PF3D7_1317800		0.999554	PVX_122710	0.991606
	PF3D7_1317800		0.945697	PVX_122710	0.987453
	PF3D7_1317800		0.943984	PVX_122710	0.996235
	PF3D7_1317800		0.949245
	PF3D7_1317800		0.915088
	PF3D7_1317800		0.922269
	PF3D7_1317800		0.95523
	PF3D7_1317800		0.996516
	PF3D7_1317800		0.904302
	PF3D7_1317800		0.995779
	PF3D7_1317800		0.999439
	PF3D7_1317800		0.982171
	PF3D7_1317800		0.971802
	PF3D7_1317800		0.999722
	PF3D7_1317800		0.929258
	PF3D7_1317800		0.9745
	PF3D7_1317800		0.984132
	PF3D7_1317800		0.992222
	PF3D7_1317800		0.997459
	PF3D7_1317800		0.961787
	PF3D7_1317800		0.927974
	PF3D7_1317800		0.914942
	PF3D7_1317800		0.941613
	PF3D7_1317800		0.973037
O42	PF3D7_1320600	ras-related protein Rab-11A	0.912777	PVX_122840	0.972666	ras-related protein Rab-11A, putative
	PF3D7_1320600		0.998944	PVX_122840	0.9387
	PF3D7_1320600		0.92853	PVX_122840	0.919455
	PF3D7_1320600		0.952137	PVX_122840	0.928533
	PF3D7_1320600		0.98457
	PF3D7_1320600		0.962259
	PF3D7_1320600		0.942384
	PF3D7_1320600		0.990604
	PF3D7_1320600		0.959135
	PF3D7_1320600		0.941855
	PF3D7_1320600		0.93498
	PF3D7_1320600		0.906644
	PF3D7_1320600		0.959932
	PF3D7_1320600		0.947768
O43	PF3D7_0202500	early transcribed membrane protein 2	0.995805	PVX_090230	0.988905	early transcribed membrane protein (ETRAMP)
	PF3D7_0202500		0.999132	PVX_090230	0.988213
	PF3D7_0202500		0.98028	PVX_090230	0.917652
	PF3D7_0202500		0.927892	PVX_090230	0.922812
	PF3D7_0202500		0.900536	PVX_090230	0.994407
	PF3D7_0202500		0.92654	PVX_090230	0.94043
	PF3D7_0202500		0.904667	PVX_090230	0.945847
	PF3D7_0202500		0.910988	PVX_090230	0.918586
	PF3D7_0202500		0.927337	PVX_090230	0.982228
	PF3D7_0202500		0.901704	PVX_090230	0.926813
	PF3D7_0202500		0.98417	PVX_090230	0.983639
	PF3D7_0202500		0.934157	PVX_090230	0.978895
	PF3D7_0202500		0.997512	PVX_090230	0.994843
	PF3D7_0202500		0.906978	PVX_090230	0.988755
	PF3D7_0202500		0.905431	PVX_090230	0.984999
	PF3D7_0202500		0.949107	PVX_090230	0.913287
	PF3D7_0202500		0.940556	PVX_090230	0.953801
	PF3D7_0202500		0.91889	PVX_090230	0.994471
	PF3D7_0202500		0.966004	PVX_090230	0.99729
	PF3D7_0202500		0.930962	PVX_090230	0.905865
	PF3D7_0202500		0.917238	PVX_090230	0.98445
	PF3D7_0202500		0.907449	PVX_090230	0.920556
	PF3D7_0202500		0.911484	PVX_090230	0.988612
	PF3D7_0202500		0.99161	PVX_090230	0.987329
	PF3D7_0202500		0.999728	PVX_090230	0.995052
	PF3D7_0202500		0.999838
	PF3D7_0202500		0.972952
	PF3D7_0202500		0.925596
	PF3D7_0202500		0.958649
	PF3D7_0202500		0.979512
