## Supplementary_File for "A Tale of Two Parasites: A Glimpse into the RNA Methylome of Patient-derived *Plasmodium falciparum* and *Plasmodium vivax* isolates": SupplementaryData7.xlsx

### Sheet: Overlap_m6A
147 common elements in "All 12,24,36 hpi" and "m6A PFC dataset"	Isoform type	Gene Product		46 common elements in "12 hpi", "m6A PFC dataset", "24 hpi" and "36 hpi"	Isoform type	Gene Product		86 common elements in "12 hpi" and "m6A PFC dataset":	IsoformType	GeneProduct	Pv Ortholog	Description		98 common elements in "24 hpi" and "m6A PFC dataset":	Isoform Type	GeneProduct	Pv Ortholog	Description		95 common elements in "36 hpi" and "m6A PFC dataset":	Isoform Type	GeneProduct	Pv Ortholog	Description
PF3D7_0201600	Sense	PHISTb domain-containing RESA-like protein 1		PF3D7_0214100	Sense	protein transport protein SEC31		PF3D7_0201600	Sense	PHISTb domain-containing RESA-like protein 1				PF3D7_0107500	Sense	lipid/sterol:H+ symporter				PF3D7_0107500	Sense	lipid/sterol:H+ symporter
PF3D7_0214100	Sense	protein transport protein SEC31		PF3D7_0305500	Sense	conserved Plasmodium protein, unknown function		PF3D7_0214100	Sense	protein transport protein SEC31				PF3D7_0108300	Sense	conserved Plasmodium protein, unknown function				PF3D7_0108300	Sense	conserved Plasmodium protein, unknown function
PF3D7_0220000	Sense	liver stage antigen 3		PF3D7_0323700	Sense	U4/U6.U5 tri-snRNP-associated protein 1, putative		PF3D7_0220000	Sense	liver stage antigen 3				PF3D7_0108500	Sense	conserved Plasmodium protein, unknown function				PF3D7_0108500	Sense	conserved Plasmodium protein, unknown function
PF3D7_0305500	Sense	conserved Plasmodium protein, unknown function		PF3D7_0417400	Sense	conserved Plasmodium protein, unknown function		PF3D7_0305500	Sense	conserved Plasmodium protein, unknown function				PF3D7_0214100	Sense	protein transport protein SEC31				PF3D7_0201600	Sense	PHISTb domain-containing RESA-like protein 1
PF3D7_0307200	Sense	60S ribosomal protein L7, putative		PF3D7_0419900	Sense	phosphatidylinositol 4-kinase, putative		PF3D7_0307200	Sense	60S ribosomal protein L7, putative				PF3D7_0214400	Sense	conserved Plasmodium protein, unknown function				PF3D7_0202000	Sense	knob-associated histidine-rich protein
PF3D7_0323700	Sense	U4/U6.U5 tri-snRNP-associated protein 1, putative		PF3D7_0507800	Sense	conserved Plasmodium protein, unknown function		PF3D7_0323700	Sense	U4/U6.U5 tri-snRNP-associated protein 1, putative				PF3D7_0220000	Sense	liver stage antigen 3				PF3D7_0214100	Sense	protein transport protein SEC31
PF3D7_0323800	Sense	conserved Plasmodium protein, unknown function		PF3D7_0511500	Sense	RNA pseudouridylate synthase, putative		PF3D7_0323800	Sense	conserved Plasmodium protein, unknown function				PF3D7_0305500	Sense	conserved Plasmodium protein, unknown function				PF3D7_0305500	Sense	conserved Plasmodium protein, unknown function
PF3D7_0404600	Sense	conserved Plasmodium membrane protein, unknown function		PF3D7_0604500	Sense	conserved Plasmodium protein, unknown function		PF3D7_0404600	Sense	conserved Plasmodium membrane protein, unknown function				PF3D7_0318200	Sense	DNA-directed RNA polymerase II subunit RPB1				PF3D7_0318200	Sense	DNA-directed RNA polymerase II subunit RPB1
PF3D7_0417400	Sense	conserved Plasmodium protein, unknown function		PF3D7_0606700	Sense	coatomer alpha subunit, putative		PF3D7_0417400	Sense	conserved Plasmodium protein, unknown function				PF3D7_0323700	Sense	U4/U6.U5 tri-snRNP-associated protein 1, putative				PF3D7_0323700	Sense	U4/U6.U5 tri-snRNP-associated protein 1, putative
PF3D7_0418700	Sense	RNA-binding protein NOB1, putative		PF3D7_0607000	Sense	translation initiation factor IF-2, putative		PF3D7_0418700	Sense	RNA-binding protein NOB1, putative				PF3D7_0409800	Sense	zinc finger protein, putative				PF3D7_0404600	Sense	conserved Plasmodium membrane protein, unknown function
PF3D7_0419900	Sense	phosphatidylinositol 4-kinase, putative		PF3D7_0617200	Sense	conserved Plasmodium protein, unknown function		PF3D7_0419900	Sense	phosphatidylinositol 4-kinase, putative				PF3D7_0417400	Sense	conserved Plasmodium protein, unknown function				PF3D7_0417400	Sense	conserved Plasmodium protein, unknown function
PF3D7_0424500	Sense	serine/threonine protein kinase, FIKK family		PF3D7_0622800	Sense	leucine--tRNA ligase, putative		PF3D7_0424500	Sense	serine/threonine protein kinase, FIKK family				PF3D7_0418700	Sense	RNA-binding protein NOB1, putative				PF3D7_0419900	Sense	phosphatidylinositol 4-kinase, putative
PF3D7_0507800	Sense	conserved Plasmodium protein, unknown function		PF3D7_0624600	Sense	SNF2 helicase, putative		PF3D7_0507800	Sense	conserved Plasmodium protein, unknown function				PF3D7_0419900	Sense	phosphatidylinositol 4-kinase, putative				PF3D7_0501300	Sense	skeleton-binding protein 1
PF3D7_0511500	Sense	RNA pseudouridylate synthase, putative		PF3D7_0629800	Sense	cullin-like protein, putative		PF3D7_0511500	Sense	RNA pseudouridylate synthase, putative				PF3D7_0501300	Sense	skeleton-binding protein 1				PF3D7_0507800	Sense	conserved Plasmodium protein, unknown function
PF3D7_0532300	Sense	Plasmodium exported protein (PHISTb), unknown function		PF3D7_0704600	Sense	E3 ubiquitin-protein ligase		PF3D7_0532300	Sense	Plasmodium exported protein (PHISTb), unknown function				PF3D7_0507800	Sense	conserved Plasmodium protein, unknown function				PF3D7_0511500	Sense	RNA pseudouridylate synthase, putative
PF3D7_0532400	Sense	lysine-rich membrane-associated PHISTb protein		PF3D7_0706500	Sense	conserved Plasmodium protein, unknown function		PF3D7_0532400	Sense	lysine-rich membrane-associated PHISTb protein				PF3D7_0509400	Sense	RNA polymerase I				PF3D7_0517300	Sense	serine/arginine-rich splicing factor 1
PF3D7_0604500	Sense	conserved Plasmodium protein, unknown function		PF3D7_0723400	Sense	conserved Plasmodium protein, unknown function		PF3D7_0604500	Sense	conserved Plasmodium protein, unknown function				PF3D7_0511500	Sense	RNA pseudouridylate synthase, putative				PF3D7_0519800	Sense	EELM2 domain-containing protein, putative
PF3D7_0606000	Sense	conserved Plasmodium protein, unknown function		PF3D7_0801800	Sense	mannose-6-phosphate isomerase, putative		PF3D7_0606000	Sense	conserved Plasmodium protein, unknown function				PF3D7_0519800	Sense	EELM2 domain-containing protein, putative				PF3D7_0526800	Sense	conserved Plasmodium protein, unknown function
PF3D7_0606700	Sense	coatomer alpha subunit, putative		PF3D7_0811300	Sense	CCR4-associated factor 1		PF3D7_0606700	Sense	coatomer alpha subunit, putative				PF3D7_0604500	Sense	conserved Plasmodium protein, unknown function				PF3D7_0604500	Sense	conserved Plasmodium protein, unknown function
PF3D7_0607000	Sense	translation initiation factor IF-2, putative		PF3D7_0813400	Sense	conserved Plasmodium protein, unknown function		PF3D7_0607000	Sense	translation initiation factor IF-2, putative				PF3D7_0606700	Sense	coatomer alpha subunit, putative				PF3D7_0606700	Sense	coatomer alpha subunit, putative
PF3D7_0617200	Sense	conserved Plasmodium protein, unknown function		PF3D7_0826100	Sense	HECT-like E3 ubiquitin ligase, putative		PF3D7_0617200	Sense	conserved Plasmodium protein, unknown function				PF3D7_0607000	Sense	translation initiation factor IF-2, putative				PF3D7_0607000	Sense	translation initiation factor IF-2, putative
PF3D7_0618200	Sense	conserved Plasmodium protein, unknown function		PF3D7_0827000	Sense	ATP-dependent RNA helicase DBP10, putative		PF3D7_0618200	Sense	conserved Plasmodium protein, unknown function				PF3D7_0617200	Sense	conserved Plasmodium protein, unknown function				PF3D7_0617200	Sense	conserved Plasmodium protein, unknown function
PF3D7_0622800	Sense	leucine--tRNA ligase, putative		PF3D7_0922100	Sense	ubiquitin-like protein, putative		PF3D7_0622800	Sense	leucine--tRNA ligase, putative				PF3D7_0622800	Sense	leucine--tRNA ligase, putative				PF3D7_0622800	Sense	leucine--tRNA ligase, putative
PF3D7_0624600	Sense	SNF2 helicase, putative		PF3D7_1008100	Sense	zinc finger protein, putative		PF3D7_0624600	Sense	SNF2 helicase, putative				PF3D7_0623800	Sense	tyrosine kinase-like protein, putative				PF3D7_0623800	Sense	tyrosine kinase-like protein, putative
PF3D7_0629800	Sense	cullin-like protein, putative		PF3D7_1011800	Sense	PRE-binding protein		PF3D7_0629800	Sense	cullin-like protein, putative				PF3D7_0624600	Sense	SNF2 helicase, putative				PF3D7_0624600	Sense	SNF2 helicase, putative
PF3D7_0703500	Sense	erythrocyte membrane-associated antigen		PF3D7_1019000	Sense	eukaryotic translation initiation factor subunit eIF2A, putative		PF3D7_0703500	Sense	erythrocyte membrane-associated antigen				PF3D7_0629800	Sense	cullin-like protein, putative				PF3D7_0628200	Sense	eukaryotic translation initiation factor 2-alpha kinase
PF3D7_0704600	Sense	E3 ubiquitin-protein ligase		PF3D7_1027100	Sense	U3 small nucleolar ribonucleoprotein protein MPP10, putative		PF3D7_0704600	Sense	E3 ubiquitin-protein ligase				PF3D7_0702400	Sense	small exported membrane protein 1				PF3D7_0629800	Sense	cullin-like protein, putative
PF3D7_0706500	Sense	conserved Plasmodium protein, unknown function		PF3D7_1036900	Sense	conserved Plasmodium protein, unknown function		PF3D7_0706500	Sense	conserved Plasmodium protein, unknown function				PF3D7_0704600	Sense	E3 ubiquitin-protein ligase				PF3D7_0702400	Sense	small exported membrane protein 1
PF3D7_0717400	Sense	queuine tRNA-ribosyltransferase, putative		PF3D7_1104200	Sense	chromatin remodeling protein		PF3D7_0717400	Sense	queuine tRNA-ribosyltransferase, putative				PF3D7_0706500	Sense	conserved Plasmodium protein, unknown function				PF3D7_0704600	Sense	E3 ubiquitin-protein ligase
PF3D7_0717700	Sense	serine--tRNA ligase, putative		PF3D7_1212700	Sense	eukaryotic translation initiation factor 3 subunit A, putative		PF3D7_0717700	Sense	serine--tRNA ligase, putative				PF3D7_0713900	Sense	conserved Plasmodium protein, unknown function				PF3D7_0706500	Sense	conserved Plasmodium protein, unknown function
PF3D7_0723400	Sense	conserved Plasmodium protein, unknown function		PF3D7_1223400	Sense	phospholipid-transporting ATPase, putative		PF3D7_0723400	Sense	conserved Plasmodium protein, unknown function				PF3D7_0717400	Sense	queuine tRNA-ribosyltransferase, putative				PF3D7_0708400	Sense	heat shock protein 90	PVX_087950	heat shock protein 86, putative
PF3D7_0801800	Sense	mannose-6-phosphate isomerase, putative		PF3D7_1225600	Sense	conserved Plasmodium protein, unknown function		PF3D7_0801800	Sense	mannose-6-phosphate isomerase, putative				PF3D7_0723400	Sense	conserved Plasmodium protein, unknown function				PF3D7_0723400	Sense	conserved Plasmodium protein, unknown function
PF3D7_0802000	Sense	glutamate dehydrogenase, putative		PF3D7_1233600	Sense	asparagine and aspartate rich protein 1		PF3D7_0802000	Sense	glutamate dehydrogenase, putative				PF3D7_0729400	Sense	ribosome biogenesis protein BRX1, putative				PF3D7_0729400	Sense	ribosome biogenesis protein BRX1, putative
PF3D7_0807800	Sense	26S proteasome regulatory subunit RPN10, putative		PF3D7_1234100	Sense	bromodomain protein, putative		PF3D7_0807800	Sense	26S proteasome regulatory subunit RPN10, putative				PF3D7_0801800	Sense	mannose-6-phosphate isomerase, putative				PF3D7_0730800	Sense	Plasmodium exported protein, unknown function, unspecified product
PF3D7_0811300	Sense	CCR4-associated factor 1		PF3D7_1238300	Sense	pre-mRNA-splicing factor CWC22, putative		PF3D7_0811300	Sense	CCR4-associated factor 1				PF3D7_0807800	Sense	26S proteasome regulatory subunit RPN10, putative				PF3D7_0801800	Sense	mannose-6-phosphate isomerase, putative
PF3D7_0813400	Sense	conserved Plasmodium protein, unknown function		PF3D7_1305300	Sense	conserved Plasmodium protein, unknown function		PF3D7_0813400	Sense	conserved Plasmodium protein, unknown function				PF3D7_0811300	Sense	CCR4-associated factor 1				PF3D7_0811300	Sense	CCR4-associated factor 1
PF3D7_0826100	Sense	HECT-like E3 ubiquitin ligase, putative		PF3D7_1353000	Sense	tryptophan-rich protein, pseudogene		PF3D7_0826100	Sense	HECT-like E3 ubiquitin ligase, putative				PF3D7_0813400	Sense	conserved Plasmodium protein, unknown function				PF3D7_0813400	Sense	conserved Plasmodium protein, unknown function
PF3D7_0827000	Sense	ATP-dependent RNA helicase DBP10, putative		PF3D7_1405800	Sense	ribosome biogenesis protein BOP1, putative		PF3D7_0827000	Sense	ATP-dependent RNA helicase DBP10, putative				PF3D7_0818400	Sense	rRNA-processing protein FCF1, putative				PF3D7_0815600	Sense	eukaryotic translation initiation factor 3 subunit G, putative
PF3D7_0922100	Sense	ubiquitin-like protein, putative		PF3D7_1417600	Sense	conserved Plasmodium protein, unknown function		PF3D7_0922100	Sense	ubiquitin-like protein, putative				PF3D7_0818700	Sense	DNA helicase, putative				PF3D7_0818700	Sense	DNA helicase, putative
PF3D7_0933900	Sense	conserved Plasmodium protein, unknown function		PF3D7_1420000	Sense	splicing factor 3B subunit 4, putative		PF3D7_0933900	Sense	conserved Plasmodium protein, unknown function				PF3D7_0826100	Sense	HECT-like E3 ubiquitin ligase, putative				PF3D7_0826100	Sense	HECT-like E3 ubiquitin ligase, putative
PF3D7_0936800	Sense	Plasmodium exported protein (PHISTc), unknown function		PF3D7_1423700	Sense	conserved Plasmodium protein, unknown function		PF3D7_0936800	Sense	Plasmodium exported protein (PHISTc), unknown function				PF3D7_0827000	Sense	ATP-dependent RNA helicase DBP10, putative				PF3D7_0827000	Sense	ATP-dependent RNA helicase DBP10, putative
PF3D7_1008100	Sense	zinc finger protein, putative		PF3D7_1442900	Sense	protein transport protein SEC7, putative		PF3D7_1008100	Sense	zinc finger protein, putative				PF3D7_0915600	Sense	conserved Plasmodium protein, unknown function				PF3D7_0911900	Sense	falstatin
PF3D7_1011800	Sense	PRE-binding protein		PF3D7_1459000	Sense	ATP-dependent RNA helicase DBP5		PF3D7_1011800	Sense	PRE-binding protein				PF3D7_0921900	Sense	conserved Plasmodium protein, unknown function				PF3D7_0921900	Sense	conserved Plasmodium protein, unknown function
PF3D7_1019000	Sense	eukaryotic translation initiation factor subunit eIF2A, putative		PF3D7_1464600	Sense	serine/threonine protein phosphatase UIS2, putative		PF3D7_1019000	Sense	eukaryotic translation initiation factor subunit eIF2A, putative				PF3D7_0922100	Sense	ubiquitin-like protein, putative				PF3D7_0922100	Sense	ubiquitin-like protein, putative
PF3D7_1022400	Sense	serine/arginine-rich splicing factor 4		PF3D7_1468800	Antisense	splicing factor U2AF large subunit, putative		PF3D7_1022400	Sense	serine/arginine-rich splicing factor 4	PVX_111600	serine/arginine-rich splicing factor 4, putative		PF3D7_0936800	Sense	Plasmodium exported protein (PHISTc), unknown function				PF3D7_1008100	Sense	zinc finger protein, putative
PF3D7_1027100	Sense	U3 small nucleolar ribonucleoprotein protein MPP10, putative		PF3D7_1476200	Sense	Plasmodium exported protein (PHISTb), unknown function		PF3D7_1027100	Sense	U3 small nucleolar ribonucleoprotein protein MPP10, putative				PF3D7_1008100	Sense	zinc finger protein, putative				PF3D7_1011800	Sense	PRE-binding protein
PF3D7_1036900	Sense	conserved Plasmodium protein, unknown function						PF3D7_1036900	Sense	conserved Plasmodium protein, unknown function				PF3D7_1011800	Sense	PRE-binding protein				PF3D7_1019000	Sense	eukaryotic translation initiation factor subunit eIF2A, putative
PF3D7_1104200	Sense	chromatin remodeling protein						PF3D7_1104200	Sense	chromatin remodeling protein				PF3D7_1019000	Sense	eukaryotic translation initiation factor subunit eIF2A, putative				PF3D7_1027100	Sense	U3 small nucleolar ribonucleoprotein protein MPP10, putative
PF3D7_1107800	Sense	AP2 domain transcription factor, putative						PF3D7_1107800	Sense	AP2 domain transcription factor, putative				PF3D7_1027100	Sense	U3 small nucleolar ribonucleoprotein protein MPP10, putative				PF3D7_1027300	Sense	peroxiredoxin	PVX_111355	merozoite capping protein 1, putative
PF3D7_1138700	Sense	conserved Plasmodium protein, unknown function						PF3D7_1138700	Sense	conserved Plasmodium protein, unknown function				PF3D7_1027300	Sense	peroxiredoxin	PVX_111355	merozoite capping protein 1, putative		PF3D7_1036900	Sense	conserved Plasmodium protein, unknown function
PF3D7_1142600	Sense	60S ribosomal protein L35ae, putative						PF3D7_1142600	Sense	60S ribosomal protein L35ae, putative				PF3D7_1036900	Sense	conserved Plasmodium protein, unknown function				PF3D7_1103100	Sense	60S acidic ribosomal protein P1, putative	PVX_090845	60S acidic ribosomal protein P1, putative
PF3D7_1200700	Sense	acyl-CoA synthetase						PF3D7_1200700	Sense	acyl-CoA synthetase				PF3D7_1104200	Sense	chromatin remodeling protein				PF3D7_1104200	Sense	chromatin remodeling protein
PF3D7_1203700	Sense	nucleosome assembly protein						PF3D7_1203700	Sense	nucleosome assembly protein				PF3D7_1109900	Sense	60S ribosomal protein L36				PF3D7_1118600	Sense	histone acetyltransferase
PF3D7_1205500	Sense	zinc finger protein, putative						PF3D7_1205500	Sense	zinc finger protein, putative				PF3D7_1118600	Sense	histone acetyltransferase				PF3D7_1129200	Sense	26S proteasome regulatory subunit RPN7, putative
PF3D7_1212700	Sense	eukaryotic translation initiation factor 3 subunit A, putative						PF3D7_1212700	Sense	eukaryotic translation initiation factor 3 subunit A, putative				PF3D7_1133100	Sense	conserved Plasmodium protein, unknown function				PF3D7_1136300	Sense	tudor staphylococcal nuclease
PF3D7_1223400	Sense	phospholipid-transporting ATPase, putative						PF3D7_1223400	Sense	phospholipid-transporting ATPase, putative				PF3D7_1136300	Sense	tudor staphylococcal nuclease				PF3D7_1206200	Sense	eukaryotic translation initiation factor 3 subunit C, putative
PF3D7_1225600	Sense	conserved Plasmodium protein, unknown function						PF3D7_1225600	Sense	conserved Plasmodium protein, unknown function				PF3D7_1200700	Sense	acyl-CoA synthetase				PF3D7_1212700	Sense	eukaryotic translation initiation factor 3 subunit A, putative
PF3D7_1231800	Sense	asparagine-rich protein, putative						PF3D7_1231800	Sense	asparagine-rich protein, putative				PF3D7_1202700	Sense	conserved Plasmodium protein, unknown function				PF3D7_1218400	Sense	triose or hexose phosphate/phosphate translocator, putative
PF3D7_1233600	Sense	asparagine and aspartate rich protein 1						PF3D7_1233600	Sense	asparagine and aspartate rich protein 1				PF3D7_1206200	Sense	eukaryotic translation initiation factor 3 subunit C, putative				PF3D7_1220900	Sense	heterochromatin protein 1
PF3D7_1234100	Sense	bromodomain protein, putative						PF3D7_1234100	Sense	bromodomain protein, putative				PF3D7_1212700	Sense	eukaryotic translation initiation factor 3 subunit A, putative				PF3D7_1221900	Sense	conserved Plasmodium membrane protein, unknown function
PF3D7_1238300	Sense	pre-mRNA-splicing factor CWC22, putative						PF3D7_1238300	Sense	pre-mRNA-splicing factor CWC22, putative				PF3D7_1220900	Sense	heterochromatin protein 1				PF3D7_1223400	Sense	phospholipid-transporting ATPase, putative
PF3D7_1301400	Sense	Plasmodium exported protein (hyp12), unknown function						PF3D7_1301400	Sense	Plasmodium exported protein (hyp12), unknown function				PF3D7_1223400	Sense	phospholipid-transporting ATPase, putative				PF3D7_1225600	Sense	conserved Plasmodium protein, unknown function
PF3D7_1305300	Sense	conserved Plasmodium protein, unknown function						PF3D7_1305300	Sense	conserved Plasmodium protein, unknown function				PF3D7_1225600	Sense	conserved Plasmodium protein, unknown function				PF3D7_1231800	Sense	asparagine-rich protein, putative
PF3D7_1308900	Sense	mRNA-decapping enzyme 2, putative						PF3D7_1308900	Sense	mRNA-decapping enzyme 2, putative				PF3D7_1229100	Sense	multidrug resistance-associated protein 2				PF3D7_1233600	Sense	asparagine and aspartate rich protein 1
PF3D7_1318800	Sense	translocation protein SEC63, putative						PF3D7_1318800	Sense	translocation protein SEC63, putative				PF3D7_1230900	Sense	serine/threonine protein kinase RIO1, putative				PF3D7_1234100	Sense	bromodomain protein, putative
PF3D7_1338200	Sense	60S ribosomal protein L6-2, putative						PF3D7_1338200	Sense	60S ribosomal protein L6-2, putative				PF3D7_1233600	Sense	asparagine and aspartate rich protein 1				PF3D7_1238300	Sense	pre-mRNA-splicing factor CWC22, putative
PF3D7_1340300	Sense	nucleolar complex protein 2, putative						PF3D7_1340300	Sense	nucleolar complex protein 2, putative				PF3D7_1234100	Sense	bromodomain protein, putative				PF3D7_1248700	Sense	conserved Plasmodium protein, unknown function
PF3D7_1344900	Sense	conserved Plasmodium protein, unknown function						PF3D7_1344900	Sense	conserved Plasmodium protein, unknown function				PF3D7_1238300	Sense	pre-mRNA-splicing factor CWC22, putative				PF3D7_1302000	Sense	EMP1-trafficking protein
PF3D7_1353000	Sense	tryptophan-rich protein, pseudogene						PF3D7_1353000	Sense	tryptophan-rich protein, pseudogene				PF3D7_1248700	Sense	conserved Plasmodium protein, unknown function				PF3D7_1303500	Sense	sodium/hydrogen exchanger, Na+, H+ antiporter
PF3D7_1405800	Sense	ribosome biogenesis protein BOP1, putative						PF3D7_1405800	Sense	ribosome biogenesis protein BOP1, putative				PF3D7_1301400	Sense	Plasmodium exported protein (hyp12), unknown function				PF3D7_1305300	Sense	conserved Plasmodium protein, unknown function
PF3D7_1417600	Sense	conserved Plasmodium protein, unknown function						PF3D7_1417600	Sense	conserved Plasmodium protein, unknown function				PF3D7_1302000	Sense	EMP1-trafficking protein				PF3D7_1308200	Sense	carbamoyl phosphate synthetase
PF3D7_1420000	Sense	splicing factor 3B subunit 4, putative						PF3D7_1420000	Sense	splicing factor 3B subunit 4, putative				PF3D7_1305300	Sense	conserved Plasmodium protein, unknown function				PF3D7_1308900	Sense	mRNA-decapping enzyme 2, putative
PF3D7_1423700	Sense	conserved Plasmodium protein, unknown function						PF3D7_1423700	Sense	conserved Plasmodium protein, unknown function				PF3D7_1316900	Sense	conserved Plasmodium protein, unknown function				PF3D7_1309100	Sense	60S ribosomal protein L24, putative
PF3D7_1427100	Sense	lipase, putative						PF3D7_1427100	Sense	lipase, putative				PF3D7_1323400	Sense	60S ribosomal protein L23	PVX_116700	60S ribosomal protein L23, putative		PF3D7_1329600	Sense	conserved Plasmodium protein, unknown function
PF3D7_1433500	Sense	DNA topoisomerase 2						PF3D7_1433500	Sense	DNA topoisomerase 2				PF3D7_1329600	Sense	conserved Plasmodium protein, unknown function				PF3D7_1330800	Sense	RNA-binding protein, putative
PF3D7_1436300	Sense	translocon component PTEX150						PF3D7_1436300	Sense	translocon component PTEX150				PF3D7_1330800	Sense	RNA-binding protein, putative				PF3D7_1344200	Sense	heat shock protein 110, putative
PF3D7_1442300	Sense	tRNA import protein tRIP						PF3D7_1442300	Sense	tRNA import protein tRIP				PF3D7_1340300	Sense	nucleolar complex protein 2, putative				PF3D7_1346300	Sense	DNA/RNA-binding protein Alba 2
PF3D7_1442900	Sense	protein transport protein SEC7, putative						PF3D7_1442900	Sense	protein transport protein SEC7, putative				PF3D7_1344200	Sense	heat shock protein 110, putative				PF3D7_1353000	Sense	tryptophan-rich protein, pseudogene
PF3D7_1445400	Sense	protein serine/threonine kinase-1						PF3D7_1445400	Sense	protein serine/threonine kinase-1				PF3D7_1344900	Sense	conserved Plasmodium protein, unknown function				PF3D7_1405800	Sense	ribosome biogenesis protein BOP1, putative
PF3D7_1446500	Sense	conserved Plasmodium protein, unknown function						PF3D7_1446500	Sense	conserved Plasmodium protein, unknown function				PF3D7_1353000	Sense	tryptophan-rich protein, pseudogene				PF3D7_1408600	Sense	40S ribosomal protein S8e, putative
PF3D7_1450100	Sense	signal recognition particle subunit SRP54						PF3D7_1450100	Sense	signal recognition particle subunit SRP54				PF3D7_1354300	Sense	large subunit rRNA methyltransferase, putative				PF3D7_1417600	Sense	conserved Plasmodium protein, unknown function
PF3D7_1453800	Sense	glucose-6-phosphate dehydrogenase-6-phosphogluconolactonase						PF3D7_1453800	Sense	glucose-6-phosphate dehydrogenase-6-phosphogluconolactonase				PF3D7_1369500	Sense	conserved Plasmodium protein, unknown function				PF3D7_1419700	Sense	conserved Plasmodium protein, unknown function
PF3D7_1459000	Sense	ATP-dependent RNA helicase DBP5						PF3D7_1459000	Sense	ATP-dependent RNA helicase DBP5				PF3D7_1405800	Sense	ribosome biogenesis protein BOP1, putative				PF3D7_1420000	Sense	splicing factor 3B subunit 4, putative
PF3D7_1464600	Sense	serine/threonine protein phosphatase UIS2, putative						PF3D7_1464600	Sense	serine/threonine protein phosphatase UIS2, putative				PF3D7_1417600	Sense	conserved Plasmodium protein, unknown function				PF3D7_1423700	Sense	conserved Plasmodium protein, unknown function
PF3D7_1468800	Antisense	splicing factor U2AF large subunit, putative						PF3D7_1468800	Antisense	splicing factor U2AF large subunit, putative				PF3D7_1419700	Sense	conserved Plasmodium protein, unknown function				PF3D7_1441100	Sense	conserved Plasmodium protein, unknown function
PF3D7_1476200	Sense	Plasmodium exported protein (PHISTb), unknown function						PF3D7_1476200	Sense	Plasmodium exported protein (PHISTb), unknown function				PF3D7_1420000	Sense	splicing factor 3B subunit 4, putative				PF3D7_1442900	Sense	protein transport protein SEC7, putative
PF3D7_0107500	Sense	lipid/sterol:H+ symporter												PF3D7_1423700	Sense	conserved Plasmodium protein, unknown function				PF3D7_1445200	Sense	ATP-dependent RNA helicase MAK5, putative
PF3D7_0108300	Sense	conserved Plasmodium protein, unknown function												PF3D7_1427100	Sense	lipase, putative				PF3D7_1447000	Sense	40S ribosomal protein S5
PF3D7_0108500	Sense	conserved Plasmodium protein, unknown function												PF3D7_1441100	Sense	conserved Plasmodium protein, unknown function				PF3D7_1453700	Sense	co-chaperone p23
PF3D7_0214400	Sense	conserved Plasmodium protein, unknown function												PF3D7_1442900	Sense	protein transport protein SEC7, putative				PF3D7_1459000	Sense	ATP-dependent RNA helicase DBP5
PF3D7_0318200	Sense	DNA-directed RNA polymerase II subunit RPB1												PF3D7_1446500	Sense	conserved Plasmodium protein, unknown function				PF3D7_1464600	Sense	serine/threonine protein phosphatase UIS2, putative
PF3D7_0409800	Sense	zinc finger protein, putative												PF3D7_1453700	Sense	co-chaperone p23				PF3D7_1466300	Sense	26S proteasome regulatory subunit RPN2, putative
PF3D7_0501300	Sense	skeleton-binding protein 1												PF3D7_1457700	Sense	large ribosomal subunit nuclear export factor, putative				PF3D7_1468200	Sense	conserved protein, unknown function
PF3D7_0509400	Sense	RNA polymerase I												PF3D7_1459000	Sense	ATP-dependent RNA helicase DBP5				PF3D7_1468800	Antisense	splicing factor U2AF large subunit, putative
PF3D7_0519800	Sense	EELM2 domain-containing protein, putative												PF3D7_1464600	Sense	serine/threonine protein phosphatase UIS2, putative				PF3D7_1476200	Sense	Plasmodium exported protein (PHISTb), unknown function
PF3D7_0623800	Sense	tyrosine kinase-like protein, putative												PF3D7_1468200	Sense	conserved protein, unknown function
PF3D7_0702400	Sense	small exported membrane protein 1												PF3D7_1468800	Antisense	splicing factor U2AF large subunit, putative
PF3D7_0713900	Sense	conserved Plasmodium protein, unknown function												PF3D7_1476200	Sense	Plasmodium exported protein (PHISTb), unknown function
PF3D7_0729400	Sense	ribosome biogenesis protein BRX1, putative
PF3D7_0818400	Sense	rRNA-processing protein FCF1, putative
PF3D7_0818700	Sense	DNA helicase, putative
PF3D7_0915600	Sense	conserved Plasmodium protein, unknown function
PF3D7_0921900	Sense	conserved Plasmodium protein, unknown function
PF3D7_1027300	Sense	peroxiredoxin
PF3D7_1109900	Sense	60S ribosomal protein L36
PF3D7_1118600	Sense	histone acetyltransferase
PF3D7_1133100	Sense	conserved Plasmodium protein, unknown function
PF3D7_1136300	Sense	tudor staphylococcal nuclease
PF3D7_1202700	Sense	conserved Plasmodium protein, unknown function
PF3D7_1206200	Sense	eukaryotic translation initiation factor 3 subunit C, putative
PF3D7_1220900	Sense	heterochromatin protein 1
PF3D7_1229100	Sense	multidrug resistance-associated protein 2
PF3D7_1230900	Sense	serine/threonine protein kinase RIO1, putative
PF3D7_1248700	Sense	conserved Plasmodium protein, unknown function
PF3D7_1302000	Sense	EMP1-trafficking protein
PF3D7_1316900	Sense	conserved Plasmodium protein, unknown function
PF3D7_1323400	Sense	60S ribosomal protein L23
PF3D7_1329600	Sense	conserved Plasmodium protein, unknown function
PF3D7_1330800	Sense	RNA-binding protein, putative
PF3D7_1344200	Sense	heat shock protein 110, putative
PF3D7_1354300	Sense	large subunit rRNA methyltransferase, putative
PF3D7_1369500	Sense	conserved Plasmodium protein, unknown function
PF3D7_1419700	Sense	conserved Plasmodium protein, unknown function
PF3D7_1441100	Sense	conserved Plasmodium protein, unknown function
PF3D7_1453700	Sense	co-chaperone p23
PF3D7_1457700	Sense	large ribosomal subunit nuclear export factor, putative
PF3D7_1468200	Sense	conserved protein, unknown function
PF3D7_0202000	Sense	knob-associated histidine-rich protein
PF3D7_0517300	Sense	serine/arginine-rich splicing factor 1
PF3D7_0526800	Sense	conserved Plasmodium protein, unknown function
PF3D7_0628200	Sense	eukaryotic translation initiation factor 2-alpha kinase
PF3D7_0708400	Sense	heat shock protein 90
PF3D7_0730800	Sense	Plasmodium exported protein, unknown function, unspecified product
PF3D7_0815600	Sense	eukaryotic translation initiation factor 3 subunit G, putative
PF3D7_0911900	Sense	falstatin
PF3D7_1103100	Sense	60S acidic ribosomal protein P1, putative
PF3D7_1129200	Sense	26S proteasome regulatory subunit RPN7, putative
PF3D7_1218400	Sense	triose or hexose phosphate/phosphate translocator, putative
PF3D7_1221900	Sense	conserved Plasmodium membrane protein, unknown function
PF3D7_1303500	Sense	sodium/hydrogen exchanger, Na+, H+ antiporter
PF3D7_1308200	Sense	carbamoyl phosphate synthetase
PF3D7_1309100	Sense	60S ribosomal protein L24, putative
PF3D7_1346300	Sense	DNA/RNA-binding protein Alba 2
PF3D7_1408600	Sense	40S ribosomal protein S8e, putative
PF3D7_1445200	Sense	ATP-dependent RNA helicase MAK5, putative
PF3D7_1447000	Sense	40S ribosomal protein S5
PF3D7_1466300	Sense	26S proteasome regulatory subunit RPN2, putative

### Sheet: Overlap_m5C
5 elements common in m5C PFC Dataset, Pf.S, Pf.GIII, Pf.GIV, Pf.GV	Isoform Type	Gene Description Pf		19 common elements in "Pf.S" and "m5C PFC dataset":	Isoform Type	Gene Description Pf	Pv Orthologs	Gene Description			46 common elements in "Pf.GIII" and "m5C PFC dataset":	Isoform Type	Gene Description Pf	Pv Orthologs	Gene Description			19 common elements in "Pf.GIV" and "m5C PFC dataset":	Isoform Type	Gene Description Pf	Pv Orthologs	Gene Description			37 common elements in "Pf.GV" and "m5C PFC dataset":	Isoform Type	Gene Description Pf	Pv Orthologs	Gene Description
PF3D7_0532000	Sense	28S ribosomal RNA		PF3D7_0309600	Sense	60S acidic ribosomal protein P2					PF3D7_0202000	Sense	knob-associated histidine-rich protein					PF3D7_0220500	Sense	Plasmodium exported protein (hyp2), unknown function					PF3D7_0108300	Sense	conserved Plasmodium protein, unknown function
PF3D7_0725600	Sense	18S ribosomal RNA		PF3D7_0406200	Sense	sexual stage-specific protein precursor					PF3D7_0305500	Sense	conserved Plasmodium protein, unknown function					PF3D7_0532000	Sense	28S ribosomal RNA					PF3D7_0523000	Sense	multidrug resistance protein 1
PF3D7_0726000	Sense	28S ribosomal RNA		PF3D7_0417400	Sense	conserved Plasmodium protein, unknown function					PF3D7_0406200	Sense	sexual stage-specific protein precursor					PF3D7_0604500	Sense	conserved Plasmodium protein, unknown function					PF3D7_0531600	Sense	18S ribosomal RNA
PF3D7_1135700	Sense	conserved Plasmodium protein, unknown function		PF3D7_0532000	Sense	28S ribosomal RNA					PF3D7_0417400	Sense	conserved Plasmodium protein, unknown function					PF3D7_0725600	Sense	18S ribosomal RNA					PF3D7_0532000	Sense	28S ribosomal RNA
PF3D7_1338300	Sense	elongation factor 1-gamma, putative		PF3D7_0714000	Sense	histone H2B variant					PF3D7_0501300	Sense	skeleton-binding protein 1					PF3D7_0726000	Sense	28S ribosomal RNA					PF3D7_0604500	Sense	conserved Plasmodium protein, unknown function
				PF3D7_0725600	Sense	18S ribosomal RNA					PF3D7_0532000	Sense	28S ribosomal RNA					PF3D7_0813400	Sense	conserved Plasmodium protein, unknown function					PF3D7_0612900	Sense	nucleolar GTP-binding protein 1, putative
				PF3D7_0726000	Sense	28S ribosomal RNA					PF3D7_0607000	Sense	translation initiation factor IF-2, putative					PF3D7_0907700	Sense	proteasome activator 28 subunit beta, putative					PF3D7_0725600	Sense	18S ribosomal RNA
				PF3D7_0831700	Sense	heat shock protein 70					PF3D7_0611700	Sense	60S ribosomal protein L39					PF3D7_1104400	Sense	thioredoxin, putative					PF3D7_0726000	Sense	28S ribosomal RNA
				PF3D7_0915400	Sense	ATP-dependent 6-phosphofructokinase					PF3D7_0624000	Sense	hexokinase					PF3D7_1109900	Sense	60S ribosomal protein L36					PF3D7_0731100	Sense	EMP1-trafficking protein
				PF3D7_0921900	Sense	conserved Plasmodium protein, unknown function					PF3D7_0626700	Sense	conserved protein, unknown function					PF3D7_1124900	Sense	60S ribosomal protein L35, putative	PVX_091865	60S ribosomal protein L35, putative			PF3D7_0807800	Sense	26S proteasome regulatory subunit RPN10, putative
				PF3D7_1015900	Sense	enolase					PF3D7_0628200	Sense	eukaryotic translation initiation factor 2-alpha kinase					PF3D7_1135700	Sense	conserved Plasmodium protein, unknown function					PF3D7_0818900	Sense	heat shock protein 70	PVX_089425	heat shock 70 kDa protein, putative
				PF3D7_1102700	Sense	early transcribed membrane protein 11.1					PF3D7_0704600	Sense	E3 ubiquitin-protein ligase					PF3D7_1248500	Sense	bax inhibitor 1, putative					PF3D7_0822600	Sense	protein transport protein SEC23
				PF3D7_1115700	Sense	cysteine proteinase falcipain 2a					PF3D7_0714000	Sense	histone H2B variant					PF3D7_1323400	Sense	60S ribosomal protein L23	PVX_116700	60S ribosomal protein L23, putative			PF3D7_0831700	Sense	heat shock protein 70
				PF3D7_1135700	Sense	conserved Plasmodium protein, unknown function					PF3D7_0725600	Sense	18S ribosomal RNA					PF3D7_1338300	Sense	elongation factor 1-gamma, putative					PF3D7_0831800	Sense	histidine-rich protein II
				PF3D7_1230700	Sense	protein transport protein SEC13					PF3D7_0726000	Sense	28S ribosomal RNA					PF3D7_1341200	Sense	60S ribosomal protein L18, putative					PF3D7_0922500	Sense	phosphoglycerate kinase
				PF3D7_1305300	Sense	conserved Plasmodium protein, unknown function					PF3D7_0811300	Sense	CCR4-associated factor 1					PF3D7_1426000	Sense	60S ribosomal protein L21					PF3D7_1008800	Sense	nucleolar protein 5, putative
				PF3D7_1323400	Sense	60S ribosomal protein L23	PVX_116700	60S ribosomal protein L23, putative			PF3D7_0814000	Sense	60S ribosomal protein L13-2, putative					PF3D7_1446200	Sense	M17 leucyl aminopeptidase					PF3D7_1015900	Sense	enolase
				PF3D7_1338300	Sense	elongation factor 1-gamma, putative					PF3D7_0821700	Sense	60S ribosomal protein L22, putative					PF3D7_1456800	Sense	V-type H(+)-translocating pyrophosphatase, putative					PF3D7_1027300	Sense	peroxiredoxin	PVX_111355	merozoite capping protein 1, putative
				PF3D7_1343000	Sense	phosphoethanolamine N-methyltransferase					PF3D7_0826700	Sense	receptor for activated c kinase					PF3D7_1468800	Antisense	splicing factor U2AF large subunit, putative					PF3D7_1033700	Sense	bromodomain protein 1
											PF3D7_0831700	Sense	heat shock protein 70												PF3D7_1102700	Sense	early transcribed membrane protein 11.1
											PF3D7_0831800	Sense	histidine-rich protein II												PF3D7_1108600	Sense	endoplasmic reticulum-resident calcium binding protein
											PF3D7_0916700	Sense	RNA-binding protein musashi, putative												PF3D7_1109900	Sense	60S ribosomal protein L36
											PF3D7_0922500	Sense	phosphoglycerate kinase												PF3D7_1117700	Sense	GTP-binding nuclear protein RAN/TC4
											PF3D7_0935900	Sense	ring-exported protein 1												PF3D7_1124900	Sense	60S ribosomal protein L35, putative	PVX_091865	60S ribosomal protein L35, putative
											PF3D7_0936300	Sense	ring-exported protein 3												PF3D7_1134700	Sense	DNA-directed RNA polymerase I subunit RPA2, putative
											PF3D7_1002100	Sense	EMP1-trafficking protein												PF3D7_1135700	Sense	conserved Plasmodium protein, unknown function
											PF3D7_1008900	Sense	adenylate kinase												PF3D7_1224300	Sense	polyadenylate-binding protein, putative	PVX_123845	polyadenylate-binding protein, putative
											PF3D7_1015900	Sense	enolase												PF3D7_1242800	Sense	rab specific GDP dissociation inhibitor
											PF3D7_1024800	Sense	conserved Plasmodium protein, unknown function												PF3D7_1248500	Sense	bax inhibitor 1, putative
											PF3D7_1104400	Sense	thioredoxin, putative												PF3D7_1329600	Sense	conserved Plasmodium protein, unknown function
											PF3D7_1120100	Sense	phosphoglycerate mutase, putative												PF3D7_1338300	Sense	elongation factor 1-gamma, putative
											PF3D7_1129100	Sense	parasitophorous vacuolar protein 1												PF3D7_1410600	Sense	eukaryotic translation initiation factor 2 subunit gamma, putative
											PF3D7_1135700	Sense	conserved Plasmodium protein, unknown function												PF3D7_1429800	Sense	coatomer subunit beta, putative
											PF3D7_1230700	Sense	protein transport protein SEC13												PF3D7_1446200	Sense	M17 leucyl aminopeptidase
											PF3D7_1236400	Sense	conserved Plasmodium protein, unknown function												PF3D7_1456800	Sense	V-type H(+)-translocating pyrophosphatase, putative
											PF3D7_1242800	Sense	rab specific GDP dissociation inhibitor												PF3D7_1457000	Sense	signal peptide peptidase
											PF3D7_1305300	Sense	conserved Plasmodium protein, unknown function												PF3D7_1468800	Antisense	splicing factor U2AF large subunit, putative
											PF3D7_1323400	Sense	60S ribosomal protein L23	PVX_116700	60S ribosomal protein L23, putative
											PF3D7_1325100	Sense	phosphoribosylpyrophosphate synthetase
											PF3D7_1338300	Sense	elongation factor 1-gamma, putative
											PF3D7_1341200	Sense	60S ribosomal protein L18, putative
											PF3D7_1370300	Sense	membrane associated histidine-rich protein
											PF3D7_1438900	Sense	thioredoxin peroxidase 1
											PF3D7_1446200	Sense	M17 leucyl aminopeptidase
											PF3D7_1451100	Sense	elongation factor 2
											PF3D7_1468800	Antisense	splicing factor U2AF large subunit, putative
