## Supplementary_File for "A Tale of Two Parasites: A Glimpse into the RNA Methylome of Patient-derived *Plasmodium falciparum* and *Plasmodium vivax* isolates": SupplementaryData8.xlsx

### Sheet: res_meth_PF
gene	major_isoform	gene_total	major_total	gene_m6A	major_m6A	gene_m5C	major_5mC	pval_m6A	LOR_m6A	padj_m6A	pval_5mC	LOR_5mC	padj_5mC
novelGene_PF3D7_0936000_AS	f3d42aad-87f1-4ea6-866b-9a6ff7050108	20	13	4	4	4	4	0.697507	-0.62	1	0.697507	-0.62	1
novelGene_PF3D7_1125000_AS	3cb30b2d-c555-4f45-a3a5-4ecc8d9538e4	14	10	2	2	2	2	1	-0.49	1	1	-0.49	1
novelGene_PF3D7_1343000_AS	7854bae8-ec60-48c6-b75f-c1dac9341aa0	28	25	20	20	20	20	0.83594	-0.16	1	0.83594	-0.16	1
PF3D7_0107500	PF3D7_0107500.1	81	55	47	22	47	22	0.285627	0.54	1	0.285627	0.54	1
PF3D7_0201700	62ea0f76-997d-441b-a75e-055b2f363307	51	33	31	28	31	28	0.391342	-0.48	1	0.391342	-0.48	1
PF3D7_0201800	PF3D7_0201800.1	87	44	74	43	74	43	0.689421	-0.2	1	0.689421	-0.2	1
PF3D7_0202000	PF3D7_0202000.1	1984	1849	1442	1366	939	939	0.746683	-0.02	1	0.215151	-0.1	1
PF3D7_0202500	3d49c8ce-9d2a-4b69-8275-af97720bf6c9	998	987	949	941	948	940	0.974369	0	1	0.974362	0	1
PF3D7_0210000	0a25972a-dcb3-413d-980b-3fa9f34ded1b	108	102	99	98	99	98	0.843045	-0.07	1	0.843045	-0.07	1
PF3D7_0210100	PF3D7_0210100.1	82	78	82	78	82	78	1	0	1	1	0	1
PF3D7_0210900	bee3bb60-d92f-4431-97a9-1831e12919a6	45	38	38	36	38	36	0.750635	-0.17	1	0.750635	-0.17	1
PF3D7_0211800	07e9f58c-b8ac-449d-8852-8b40c770743c	60	51	57	50	57	50	1	-0.05	1	1	-0.05	1
PF3D7_0214100	PF3D7_0214100.1	27	18	26	18	26	18	1	-0.05	1	1	-0.05	1
PF3D7_0217800	PF3D7_0217800.1	72	55	54	52	54	52	0.428926	-0.33	1	0.428926	-0.33	1
PF3D7_0219200	PF3D7_0219200.1	118	102	107	93	107	93	1	-0.01	1	1	-0.01	1
PF3D7_0302900	bb1f9dde-b84a-4c0b-8748-d7e28d2b4a88	28	20	19	16	19	16	0.823279	-0.24	1	0.823279	-0.24	1
PF3D7_0303300	PF3D7_0303300.1	40	28	36	28	36	28	0.860432	-0.15	1	0.860432	-0.15	1
PF3D7_0306900	PF3D7_0306900.1	87	82	86	82	86	82	1	-0.02	1	1	-0.02	1
PF3D7_0307100	PF3D7_0307100.1	53	28	52	27	52	27	1	0.02	1	1	0.02	1
PF3D7_0307200	PF3D7_0307200.1	82	73	81	72	81	72	1	0	1	1	0	1
PF3D7_0309600	a452438e-ee4a-414e-b42b-4c3ece6bc026	60	40	54	34	54	34	0.881865	0.08	1	0.881865	0.08	1
PF3D7_0316600	PF3D7_0316600.1	245	145	213	144	213	144	0.408228	-0.19	1	0.408228	-0.19	1
PF3D7_0324300	PF3D7_0324300.1	19	12	18	12	18	12	1	-0.08	1	1	-0.08	1
PF3D7_0402400	PF3D7_0402400.1	26	21	26	21	26	21	1	0	1	1	0	1
PF3D7_0404600	a50b9942-fa80-4c07-82b5-2084d53a4127	92	81	71	67	71	67	0.819412	-0.1	1	0.819412	-0.1	1
PF3D7_0409800	bb79d9e8-0930-4916-a128-4d18780017b4	50	30	50	30	50	30	1	0	1	1	0	1
PF3D7_0411000	edd6551d-fc7e-48ea-ae78-e4dcbc9839b4	98	95	91	90	91	90	1	-0.03	1	1	-0.03	1
PF3D7_0415900	PF3D7_0415900.1	11	8	11	8	11	8	1	0	1	1	0	1
PF3D7_0417400	5d5cffbe-f549-4b01-a405-f0d4abc90070	34	28	28	28	24	24	0.712279	-0.28	1	0.701127	-0.28	1
PF3D7_0418200	0b59ba96-3b88-4d1c-ac06-709b98b5e0ce	35	25	33	24	33	24	1	-0.03	1	1	-0.03	1
PF3D7_0418700	c60344d1-df15-4df1-8431-4fb360d2d840	22	13	20	12	20	12	1	-0.02	1	1	-0.02	1
PF3D7_0424500	PF3D7_0424500.1	40	32	26	26	26	26	0.587028	-0.32	1	0.587028	-0.32	1
PF3D7_0501100	PF3D7_0501100.1	12	7	11	7	11	7	1	-0.13	1	1	-0.13	1
PF3D7_0503800	PF3D7_0503800.1	61	41	26	26	26	26	0.302817	-0.57	1	0.302817	-0.57	1
PF3D7_0505800	PF3D7_0505800.1	60	43	59	42	59	42	1	0.01	1	1	0.01	1
PF3D7_0511500	37627dc9-4a0e-46dd-9429-d5df2e0b9056	56	53	37	37	37	37	0.881141	-0.08	1	0.881141	-0.08	1
PF3D7_0513300	260157e1-264f-4352-823a-69cbb2a7001d	31	25	25	20	25	20	1	0.01	1	1	0.01	1
PF3D7_0516200	PF3D7_0516200.1	124	98	104	97	104	97	0.43489	-0.24	1	0.43489	-0.24	1
PF3D7_0517000	PF3D7_0517000.1	108	94	101	93	101	93	0.840489	-0.08	1	0.840489	-0.08	1
PF3D7_0517200	81ca2eed-3593-4d77-9a22-e2eae15599bb	11	7	4	4	0	0	0.682838	-0.65	1	1	-0.65	1
PF3D7_0517300	118f91d8-4837-4632-8bdb-f860d3c69827	41	25	30	16	14	0	0.84257	0.19	1	0.00370873	4.09	0.42465
PF3D7_0519200	PF3D7_0519200.1	41	36	29	24	21	16	1	0.09	1	0.841273	0.2	1
PF3D7_0519700	PF3D7_0519700.1	30	26	2	2	2	2	1	-0.21	1	1	-0.21	1
PF3D7_0519800	5f143bcd-0ba2-4cd6-88da-ca26dd6accd6	31	27	22	21	0	0	0.842817	-0.13	1	1	-0.2	1
PF3D7_0520000	PF3D7_0520000.1	112	98	58	57	58	57	0.643401	-0.17	1	0.643401	-0.17	1
PF3D7_0520600	PF3D7_0520600.1	21	18	17	16	17	16	1	-0.13	1	1	-0.13	1
PF3D7_0523000	d2025ad4-6e43-4a50-90ff-df2970f16ae9	77	40	62	40	62	40	0.483069	-0.31	1	0.483069	-0.31	1
PF3D7_0531600	01f0f209-73e9-473d-bff2-a65c9fd57723	2923	1769	2780	1640	2780	1640	0.558747	0.04	1	0.558747	0.04	1
PF3D7_0532000	545711dd-434b-4719-b93c-c51f5916645c	252	151	233	145	233	145	0.824938	-0.05	1	0.824938	-0.05	1
PF3D7_0532100	f6ed557f-537e-4e22-b958-1a7d573c6dd8	264	160	240	141	240	141	0.884019	0.04	1	0.884019	0.04	1
PF3D7_0532400	PF3D7_0532400.1	9	5	6	4	6	4	1	-0.26	1	1	-0.26	1
PF3D7_0604500	PF3D7_0604500.1	28	22	20	15	20	15	1	0.07	1	1	0.07	1
PF3D7_0607000	7d29eb87-d4d0-4b61-bba5-9168b2172141	38	29	29	26	29	26	0.716315	-0.23	1	0.716315	-0.23	1
PF3D7_0611700	PF3D7_0611700.1	133	129	129	127	129	127	1	-0.02	1	1	-0.02	1
PF3D7_0614300	ec515563-bfc1-48ca-aa5b-3080593d2d44	58	45	54	42	49	37	1	0	1	1	0.04	1
PF3D7_0614500	PF3D7_0614500.1	121	57	109	57	109	57	0.731057	-0.15	1	0.731057	-0.15	1
PF3D7_0617800	da30ca5e-0aa7-4623-abd8-a4816de938b6	47	25	44	23	44	23	1	0.03	1	1	0.03	1
PF3D7_0617900	PF3D7_0617900.1	110	101	74	72	74	72	0.829735	-0.08	1	0.829735	-0.08	1
PF3D7_0618200	PF3D7_0618200.1	30	19	29	18	29	18	1	0.03	1	1	0.03	1
PF3D7_0621800	f2f4847f-5e12-4260-943f-f1d6c49e5866	107	69	101	65	101	65	1	0	1	1	0	1
PF3D7_0622900	e69d047e-83f8-4e69-9ff1-32276e4b3ffd	18	13	1	1	1	1	1	-0.47	1	1	-0.47	1
PF3D7_0623800	1df28dea-f58a-415d-bfec-1f187c92825e	87	49	54	46	54	46	0.140264	-0.6	1	0.140264	-0.6	1
PF3D7_0624000	6488d2b2-16ea-49ef-a654-477c4b3894b4	80	46	46	31	46	31	0.655369	-0.23	1	0.655369	-0.23	1
PF3D7_0625400	aa0e0b4b-fa9e-48c2-8a84-986cd803da74	79	72	61	54	61	54	1	0.04	1	1	0.04	1
PF3D7_0626800	PF3D7_0626800.1	126	121	118	118	118	118	0.85574	-0.06	1	0.85574	-0.06	1
PF3D7_0702400	PF3D7_0702400.1-1	215	211	214	210	214	210	1	0	1	1	0	1
PF3D7_0705700	PF3D7_0705700.1	248	245	203	201	203	201	1	0	1	1	0	1
PF3D7_0706400	76dffa2d-3ff0-4b78-9805-9306f46e06e6	53	42	6	2	6	2	0.461275	1.25	1	0.461275	1.25	1
PF3D7_0708800	9461d942-2c44-40b5-bcc4-62d334d93fb0	70	67	59	57	59	57	1	-0.01	1	1	-0.01	1
PF3D7_0710600	PF3D7_0710600.1	46	43	43	40	43	40	1	0.01	1	1	0.01	1
PF3D7_0713900	a1cd0441-a5d5-4851-ba3a-00242b12e78b	48	43	43	43	40	40	0.764434	-0.16	1	0.760401	-0.16	1
PF3D7_0714000	66059ac5-cd6c-4697-b5fe-03d98af35f81	47	35	38	33	38	33	0.744413	-0.22	1	0.744413	-0.22	1
PF3D7_0719600	PF3D7_0719600.1	93	49	91	49	91	49	1	-0.03	1	1	-0.03	1
PF3D7_0721600	41d410fa-4cf2-4fbb-8155-bf775853f224	230	118	219	107	219	107	0.806438	0.07	1	0.806438	0.07	1
PF3D7_0725600	36a50d05-103e-425b-91d6-9a26397fc201	421	204	391	180	391	180	0.710003	0.07	1	0.710003	0.07	1
PF3D7_0726000	c8228dfa-0bd7-4c2a-87be-bd0ee020a6df	714	608	707	601	707	601	1	0	1	1	0	1
PF3D7_0730300	7d7deaeb-ca76-4b90-9e0a-12cbf64cd459	42	39	35	35	35	35	0.871044	-0.11	1	0.871044	-0.11	1
PF3D7_0730800	PF3D7_0730800.1	167	163	122	121	122	121	0.932827	-0.02	1	0.932827	-0.02	1
PF3D7_0731100	PF3D7_0731100.1	112	105	103	103	103	103	0.770796	-0.09	1	0.770796	-0.09	1
PF3D7_0811300	46bcd027-c9a1-4b33-bc95-1a47eb70eab7	15	11	10	6	10	6	1	0.29	1	1	0.29	1
PF3D7_0813400	b6b7cccf-f26a-46b7-8486-f6204dfca361	70	67	58	58	54	54	0.899929	-0.06	1	0.898024	-0.06	1
PF3D7_0813900	PF3D7_0813900.1	131	79	111	76	111	76	0.606444	-0.18	1	0.606444	-0.18	1
PF3D7_0815600	PF3D7_0815600.1	25	22	23	21	23	21	1	-0.05	1	1	-0.05	1
PF3D7_0818200	PF3D7_0818200.1	104	61	78	58	78	58	0.344309	-0.34	1	0.344309	-0.34	1
PF3D7_0818500	PF3D7_0818500.1	50	37	42	37	42	37	0.639968	-0.25	1	0.639968	-0.25	1
PF3D7_0818900	e35cd796-d34d-41f1-8f30-f9149a7eca95	125	64	79	64	79	64	0.0528225	-0.66	1	0.0528225	-0.66	1
PF3D7_0821800	PF3D7_0821800.1	46	40	39	37	39	37	0.874909	-0.13	1	0.874909	-0.13	1
PF3D7_0822600	08920199-716c-4faf-aa9e-9be0ccd0e9d9	60	31	44	16	44	16	0.373137	0.51	1	0.373137	0.51	1
PF3D7_0830400	PF3D7_0830400.1	49	39	45	39	45	39	0.878347	-0.12	1	0.878347	-0.12	1
PF3D7_0831700	42dfc72d-be2b-40b6-84b4-ff4ff941f69c	47	43	45	43	45	43	1	-0.06	1	1	-0.06	1
PF3D7_0831800	f31527a1-5552-4db3-92d6-d18946f6e40d	2126	1530	1641	1047	1641	1047	0.0213196	0.17	1	0.0213196	0.17	1
PF3D7_0904000	2379cb5d-6b7b-4ffd-a88f-fa6b02212132	52	43	27	26	27	26	0.731879	-0.22	1	0.731879	-0.22	1
PF3D7_0913300	351aaf51-e61f-4dda-a622-46cdaac93a2f	183	126	47	0	47	0	2.67432e-10	6.02	6.1242e-08	2.67432e-10	6.02	6.1242e-08
PF3D7_0915400	66cd38a3-a8a0-49a6-8d2a-2a379ab493c6	97	46	83	41	83	41	0.896442	-0.06	1	0.896442	-0.06	1
PF3D7_0916700	8f20c6bf-80a9-4ca6-9fa8-b3e68ffd29c3	45	41	41	41	41	41	0.877367	-0.13	1	0.877367	-0.13	1
PF3D7_0916900	78b5d7c3-cf2a-440d-8e43-8ca84aca421d	39	27	23	21	23	21	0.557426	-0.4	1	0.557426	-0.4	1
PF3D7_0918300	171b8d47-6daf-436e-a8c4-7bbde09d6f3d	11	7	8	5	8	5	1	0.03	1	1	0.03	1
PF3D7_0922100	50f3a63a-1f2e-4317-abb8-930e3e95c563	40	16	37	14	37	14	1	0.08	1	1	0.08	1
PF3D7_0922200	92f8ecc7-0fa7-4d62-87e7-a189986cd594	39	35	31	31	31	31	0.863394	-0.16	1	0.863394	-0.16	1
PF3D7_0922500	8cf6e313-a9c8-4ba8-b6b2-99ada5b9febb	57	28	51	26	51	26	1	-0.05	1	1	-0.05	1
PF3D7_0922600	PF3D7_0922600.1	59	33	49	32	49	32	0.640166	-0.22	1	0.640166	-0.22	1
PF3D7_0935900	PF3D7_0935900.1	37	32	31	31	31	31	0.727914	-0.21	1	0.727914	-0.21	1
PF3D7_0936000	34b72023-03af-43aa-8ba6-46c180e53e92	117	87	81	59	81	59	1	0.03	1	1	0.03	1
PF3D7_0936300	d6143f77-401f-4f86-bc38-22891de4f630	48	35	47	35	47	35	1	-0.03	1	1	-0.03	1
PF3D7_0936400	861c2822-e791-4e5c-b6cc-b0293bd86be1	29	16	13	1	0	0	0.0479157	2.84	1	1	-0.86	1
PF3D7_0936800	PF3D7_0936800.1	443	437	380	378	380	378	0.960483	-0.01	1	0.960483	-0.01	1
PF3D7_1001500	1bc78f3a-a80b-4105-aca7-d22579bd3671	406	306	398	306	398	306	0.872204	-0.03	1	0.872204	-0.03	1
PF3D7_1001700	ef19f44e-f6ed-4a4d-b315-6b7e26b8b53c	41	21	28	8	28	8	0.257919	0.84	1	0.257919	0.84	1
PF3D7_1002100	1d015e6a-1dae-4cc8-b93a-18f78cd05799	33	20	16	5	16	5	0.289465	0.96	1	0.289465	0.96	1
PF3D7_1002400	9dc5dc23-7415-4764-8550-46bfb90dac8c	34	17	13	1	13	1	0.0889955	2.7	1	0.0889955	2.7	1
PF3D7_1003500	PF3D7_1003500.1	58	53	58	53	58	53	1	0	1	1	0	1
PF3D7_1004000	PF3D7_1004000.1	104	95	103	94	103	94	1	0	1	1	0	1
PF3D7_1006800	PF3D7_1006800.1	16	11	14	9	14	9	1	0.1	1	1	0.1	1
PF3D7_1011800	9fd0a104-8f87-4b68-98f7-240cf20cc008	32	14	25	10	19	7	1	0.13	1	0.794243	0.25	1
PF3D7_1012400	PF3D7_1012400.1	64	48	59	48	59	48	0.786615	-0.12	1	0.786615	-0.12	1
PF3D7_1012600	56f44d74-7fd3-492e-96f1-cb0deff999fc	23	19	19	18	19	18	0.823352	-0.2	1	0.823352	-0.2	1
PF3D7_1015900	PF3D7_1015900.1	214	181	207	175	206	175	1	0	1	1	-0.01	1
PF3D7_1022600	54f0ca11-15ce-4b54-912f-c442b5e68598	34	26	20	19	20	19	0.681039	-0.31	1	0.681039	-0.31	1
PF3D7_1024800	ff68dd8b-1c24-41f1-8fcb-09ffceb20769	82	70	69	68	69	68	0.557431	-0.21	1	0.557431	-0.21	1
PF3D7_1026800	PF3D7_1026800.1	34	23	34	23	34	23	1	0	1	1	0	1
PF3D7_1027100	6961c0d9-42b6-4fb3-b2c8-bf1d4447842b	30	21	26	17	26	17	1	0.1	1	1	0.1	1
PF3D7_1027800	b4640d2e-f590-41eb-b605-5c9460263d34	77	36	62	22	62	22	0.43152	0.4	1	0.43152	0.4	1
PF3D7_1030000	PF3D7_1030000.1	29	21	27	21	27	21	1	-0.1	1	1	-0.1	1
PF3D7_1035800	83875199-1565-4600-b3f0-532f92149fd4	177	169	168	162	168	162	1	-0.01	1	1	-0.01	1
PF3D7_1036900	PF3D7_1036900.1	48	32	36	32	36	32	0.409482	-0.42	1	0.409482	-0.42	1
PF3D7_1037300	3368adbf-e469-4120-a0a7-8deeabc90eb4	58	27	39	25	39	25	0.388396	-0.46	1	0.388396	-0.46	1
PF3D7_1038000	PF3D7_1038000.1	88	50	87	49	87	49	1	0.01	1	1	0.01	1
PF3D7_1038800	9d36fb2b-4587-452e-adff-82b01e94f956	25	22	22	22	22	22	0.834987	-0.18	1	0.834987	-0.18	1
PF3D7_1102500	60826774-59cf-43e3-9a4b-151a52c72c78	21	18	19	16	19	16	1	0.03	1	1	0.03	1
PF3D7_1102700	69a08cc1-5625-48da-86f4-0acd7dd53599	378	345	213	189	213	189	0.851807	0.04	1	0.851807	0.04	1
PF3D7_1102800	4fa5a98f-a9d6-4e64-a299-7cda8335113c	192	81	189	81	189	81	1	-0.02	1	1	-0.02	1
PF3D7_1103100	PF3D7_1103100.1-1	114	77	100	77	100	77	0.597093	-0.19	1	0.597093	-0.19	1
PF3D7_1105000	bd42e65d-7b37-43f7-87d3-ad970897ff2b	24	18	24	18	24	18	1	0	1	1	0	1
PF3D7_1105400	12cb0cf4-6174-4619-9967-9a4719ccf68c	26	21	21	16	21	16	1	0.08	1	1	0.08	1
PF3D7_1108600	af75f9ae-9313-4c87-bfd8-6c3d29aad934	31	22	28	22	28	22	0.843749	-0.15	1	0.843749	-0.15	1
PF3D7_1113100	99e5bf17-f88c-48c4-9df8-ba661242b4ff	25	15	17	14	17	14	0.627741	-0.46	1	0.627741	-0.46	1
PF3D7_1113400	11308683-4be5-4e3b-a0af-fb89c82dfcef	20	17	17	15	17	15	1	-0.05	1	1	-0.05	1
PF3D7_1115400	a6d63575-38b9-4706-bf10-5d374d65d320	31	17	31	17	31	17	1	0	1	1	0	1
PF3D7_1116800	ae42ec9f-93c5-43db-956a-80cdb2327f36	64	61	59	59	59	59	0.898143	-0.07	1	0.898143	-0.07	1
PF3D7_1117700	PF3D7_1117700.1	18	15	13	12	13	12	1	-0.15	1	1	-0.15	1
PF3D7_1120100	PF3D7_1120100.1	279	243	259	233	259	233	0.801525	-0.05	1	0.801525	-0.05	1
PF3D7_1121600	ac0ee823-eee7-4aa4-9bb1-ddf52763a6a0	97	54	95	53	95	53	1	0	1	1	0	1
PF3D7_1123900	PF3D7_1123900.1	24	20	19	17	19	17	1	-0.1	1	1	-0.1	1
PF3D7_1126200	42dc3c90-6a99-4f12-bd6c-52a96eefc8b6	128	79	114	66	73	26	0.8333	0.09	1	0.0531762	0.79	1
PF3D7_1129100	7a9a6e84-4122-430d-805d-f2cd0ef7eb32	132	122	124	117	124	117	0.928468	-0.03	1	0.928468	-0.03	1
PF3D7_1130200	PF3D7_1130200.1	126	86	94	78	94	78	0.352668	-0.28	1	0.352668	-0.28	1
PF3D7_1133100	7ed4135f-da65-42f0-bb58-f5fdd593678f	26	19	22	16	22	16	1	0.01	1	1	0.01	1
PF3D7_1134700	PF3D7_1134700.1	35	29	22	20	22	20	0.844318	-0.13	1	0.844318	-0.13	1
PF3D7_1135700	PF3D7_1135700.1	32	26	27	24	27	24	0.849079	-0.13	1	0.849079	-0.13	1
PF3D7_1142600	PF3D7_1142600.1	84	71	73	70	73	70	0.642614	-0.18	1	0.642614	-0.18	1
PF3D7_1144000	PF3D7_1144000.1	64	57	54	53	54	53	0.79075	-0.14	1	0.79075	-0.14	1
PF3D7_1148700	PF3D7_1148700.1	70	57	49	36	49	36	0.778161	0.15	1	0.778161	0.15	1
PF3D7_1202700	PF3D7_1202700.1	30	26	26	25	22	22	0.847545	-0.15	1	0.840536	-0.21	1
PF3D7_1202900	9fb8f614-b0a3-45ab-a8fc-406e27eccd0f	125	52	110	50	110	50	0.723122	-0.13	1	0.723122	-0.13	1
PF3D7_1204300	5ebd5787-eba6-4165-b636-c12209a9c52d	148	118	128	111	128	111	0.655236	-0.12	1	0.655236	-0.12	1
PF3D7_1212700	9cb16fe3-d090-466c-9fe8-9ff6c46fd1b0	61	55	57	55	57	55	0.894589	-0.1	1	0.894589	-0.1	1
PF3D7_1218400	PF3D7_1218400.1	7	4	4	3	4	3	1	-0.39	1	1	-0.39	1
PF3D7_1223400	PF3D7_1223400.1	49	45	45	43	43	41	1	-0.06	1	1	-0.05	1
PF3D7_1224300	dcd5aab0-d62d-481a-8cc1-9d98da1e55f3	34	21	17	13	17	13	0.651357	-0.31	1	0.651357	-0.31	1
PF3D7_1229100	8455c0f4-426f-495e-94ee-2e76cb90e33b	34	30	26	26	26	26	0.852029	-0.18	1	0.852029	-0.18	1
PF3D7_1231800	fc60aba0-6365-43be-862d-d6835127dff0	89	47	83	47	83	47	0.798806	-0.1	1	0.798806	-0.1	1
PF3D7_1240100	d2b12e49-6b5d-4651-bad4-77f254c7fff6	27	23	18	18	18	18	0.827392	-0.23	1	0.827392	-0.23	1
PF3D7_1242700	PF3D7_1242700.1	27	24	20	18	20	18	1	-0.02	1	1	-0.02	1
PF3D7_1242800	18f1c62e-252d-4842-82c4-6a845f1c6f43	45	40	28	23	28	23	0.86043	0.11	1	0.86043	0.11	1
PF3D7_1248500	91e431a1-59d2-4b0a-9e4a-f70b4178bdbc	12	4	11	4	11	4	1	-0.13	1	1	-0.13	1
PF3D7_1252300	PF3D7_1252300.1	186	144	155	113	155	113	0.740141	0.09	1	0.740141	0.09	1
PF3D7_1253100	PF3D7_1253100.1	59	46	23	21	23	21	0.719573	-0.23	1	0.719573	-0.23	1
PF3D7_1301700	PF3D7_1301700.1	94	90	93	89	93	89	1	0	1	1	0	1
PF3D7_1308300	PF3D7_1308300.1	71	38	52	35	52	35	0.460375	-0.33	1	0.460375	-0.33	1
PF3D7_1309100	PF3D7_1309100.1	114	97	104	97	104	97	0.693074	-0.13	1	0.693074	-0.13	1
PF3D7_1317800	PF3D7_1317800.1	146	85	134	84	134	84	0.770078	-0.11	1	0.770078	-0.11	1
PF3D7_1323100	PF3D7_1323100.1	30	24	28	24	28	24	1	-0.1	1	1	-0.1	1
PF3D7_1323400	PF3D7_1323400.1	122	113	120	113	120	113	1	-0.02	1	1	-0.02	1
PF3D7_1324900	5ebb781c-a585-4918-b657-6e8a2e5bd12e	680	642	75	55	75	55	0.197718	0.36	1	0.197718	0.36	1
PF3D7_1329500	PF3D7_1329500.1	45	22	17	17	17	17	0.129898	-1.03	1	0.129898	-1.03	1
PF3D7_1331800	56bd45bd-def9-4595-9b25-4885c3402163	73	33	62	31	62	31	0.762823	-0.15	1	0.762823	-0.15	1
PF3D7_1334700	1de30d87-de28-49e8-af10-e8c6486feb1f	31	28	20	20	20	20	0.83983	-0.15	1	0.83983	-0.15	1
PF3D7_1338200	20d6fdd3-cbf0-44f2-b55a-5296c01df64c	68	36	58	26	58	26	0.64154	0.24	1	0.64154	0.24	1
PF3D7_1338300	PF3D7_1338300.1	95	91	92	88	92	88	1	0	1	1	0	1
PF3D7_1339300	9988a6e3-8306-40ff-9acc-97d880fcdb0f	70	51	30	25	30	25	0.743533	-0.19	1	0.743533	-0.19	1
PF3D7_1345100	16e98a10-9811-462f-935c-64fe9a1af1fb	39	20	21	6	21	6	0.320649	0.84	1	0.320649	0.84	1
PF3D7_1346300	PF3D7_1346300.1	85	77	79	71	79	71	1	0.01	1	1	0.01	1
PF3D7_1347400	408b7b49-9eda-4e5a-b6e8-a85df58a0c77	8	4	1	0	1	0	1	0	1	1	0	1
PF3D7_1351400	PF3D7_1351400.1	95	86	38	37	38	37	0.890759	-0.11	1	0.890759	-0.11	1
PF3D7_1352200	PF3D7_1352200.1	28	25	20	20	20	20	0.83594	-0.16	1	0.83594	-0.16	1
PF3D7_1353100	d0ff376d-c728-4651-bc9b-c3207b87b262	231	185	228	182	228	182	1	0	1	1	0	1
PF3D7_1353200	PF3D7_1353200.1	260	140	260	140	260	140	1	0	1	1	0	1
PF3D7_1356900	PF3D7_1356900.1	105	92	48	48	48	48	0.619774	-0.19	1	0.619774	-0.19	1
PF3D7_1357000	728a4df0-7e5e-42b3-9a45-5e17ea0e6a31	85	56	85	56	85	56	1	0	1	1	0	1
PF3D7_1357100	a8e96c0d-df65-482c-b53a-63f5de00abca	281	252	269	245	269	245	0.901663	-0.02	1	0.901663	-0.02	1
PF3D7_1360800	fed913ba-771c-470f-aaf5-ac88a79b0e72	65	59	59	55	59	55	1	-0.04	1	1	-0.04	1
PF3D7_1367600	PF3D7_1367600.1	22	15	19	14	19	14	1	-0.11	1	1	-0.11	1
PF3D7_1372200	PF3D7_1372200.1	419	413	414	411	414	411	0.960827	-0.01	1	0.960827	-0.01	1
PF3D7_1372300	aaf624ac-f675-4065-bdb7-640f0edb6f47	22	16	14	14	14	14	0.619495	-0.46	1	0.619495	-0.46	1
PF3D7_1401400	0dcf13f5-7ff2-4583-b465-f1e6ec4a9c38	170	72	160	72	160	72	0.765513	-0.09	1	0.765513	-0.09	1
PF3D7_1402500	PF3D7_1402500.1	146	95	132	94	132	94	0.638521	-0.13	1	0.638521	-0.13	1
PF3D7_1404800	b6c26a13-5e78-421c-86ec-6b9f68f8fef6	80	77	79	76	79	76	1	0	1	1	0	1
PF3D7_1404900	13820f0a-ccb1-4271-9f0f-9d0a9ab5a1a2	80	38	58	33	58	33	0.558591	-0.26	1	0.558591	-0.26	1
PF3D7_1405800	PF3D7_1405800.1	36	31	33	30	33	30	1	-0.08	1	1	-0.08	1
PF3D7_1407800	23333353-d240-4372-9ed0-c47a9c69c03a	106	37	60	19	60	19	0.87203	0.14	1	0.87203	0.14	1
PF3D7_1408100	c3a7a919-a02f-4b04-a4de-7a2e69913fcc	60	42	56	39	56	39	1	0.01	1	1	0.01	1
PF3D7_1410600	bf60865e-9a6a-4bb3-8071-f1cda7ce81d9	53	49	48	46	48	46	1	-0.05	1	1	-0.05	1
PF3D7_1421200	PF3D7_1421200.1	95	52	68	51	68	51	0.254657	-0.45	1	0.254657	-0.45	1
PF3D7_1423700	0b7045f5-8b49-4a4a-8eb6-9bab3ce1a1e3	18	14	18	14	18	14	1	0	1	1	0	1
PF3D7_1424100	PF3D7_1424100.1	85	82	82	80	82	80	1	-0.02	1	1	-0.02	1
PF3D7_1424400	PF3D7_1424400.1	106	99	90	88	90	88	0.838198	-0.07	1	0.838198	-0.07	1
PF3D7_1425900	PF3D7_1425900.1	55	43	43	40	43	40	0.653568	-0.25	1	0.653568	-0.25	1
PF3D7_1426000	937e5936-b5bc-4df9-aa5e-cb596d73683a	84	63	69	63	69	63	0.469997	-0.28	1	0.469997	-0.28	1
PF3D7_1426100	b3916fb8-a275-4044-82f4-20beca120c85	35	28	25	20	25	20	1	0	1	1	0	1
PF3D7_1426200	09e7facd-08b3-4a47-8ffa-140610b738fd	26	20	21	18	21	18	0.829896	-0.16	1	0.829896	-0.16	1
PF3D7_1427100	51dc9758-dc35-47cd-87d3-ba528b434e6e	45	24	20	10	20	10	1	0.09	1	1	0.09	1
PF3D7_1433500	PF3D7_1433500.1	50	41	35	31	35	31	0.871652	-0.11	1	0.871652	-0.11	1
PF3D7_1434200	PF3D7_1434200.1	22	18	22	18	22	18	1	0	1	1	0	1
PF3D7_1436000	3810804d-fcea-4837-8660-bf44bc7146c4	41	24	24	21	24	21	0.330056	-0.58	1	0.330056	-0.58	1
PF3D7_1436300	c38b709e-acd2-4d1e-9337-f721e50e02b0	188	178	162	162	162	162	0.760338	-0.08	1	0.760338	-0.08	1
PF3D7_1438000	c58a581e-5790-4143-aa1e-80355607030c	28	24	21	17	21	17	1	0.08	1	1	0.08	1
PF3D7_1441000	39a6e411-33bd-4c81-83cb-c473adce8381	75	72	67	67	67	67	0.905169	-0.06	1	0.905169	-0.06	1
PF3D7_1441200	PF3D7_1441200.1	69	66	62	62	62	62	0.901276	-0.06	1	0.901276	-0.06	1
PF3D7_1444800	PF3D7_1444800.1	156	137	96	94	96	94	0.576826	-0.16	1	0.576826	-0.16	1
PF3D7_1445100	a096d84c-7a2e-44ba-a8dd-d26a51fbdbad	27	21	22	21	22	21	0.677067	-0.3	1	0.677067	-0.3	1
PF3D7_1451100	709b56c7-b4ab-40c7-b581-0b916a662f41	201	171	193	169	190	169	0.882354	-0.04	1	0.767314	-0.06	1
PF3D7_1459000	3fa493d6-a4aa-4d3d-b43a-a58b4c579b97	25	14	21	13	21	13	1	-0.14	1	1	-0.14	1
PF3D7_1460300	PF3D7_1460300.1	98	89	87	85	87	85	0.751936	-0.11	1	0.751936	-0.11	1
PF3D7_1460700	9cb6ddcf-456c-4264-b766-86146ce2804c	87	54	78	47	78	47	1	0.04	1	1	0.04	1
PF3D7_1462800	1f125997-38e6-4573-a840-2c4ec0067980	538	280	526	279	526	279	0.875522	-0.03	1	0.875522	-0.03	1
PF3D7_1464600	9d30e0b5-b110-44cc-be68-fe3364de488a	13	7	6	6	6	6	0.473453	-0.89	1	0.473453	-0.89	1
PF3D7_1465900	PF3D7_1465900.1	45	30	32	28	32	28	0.486189	-0.39	1	0.486189	-0.39	1
PF3D7_1466400	7b1bd736-4d38-49ba-b056-fdc93d42d71e	44	31	25	25	25	25	0.363737	-0.51	1	0.363737	-0.51	1
PF3D7_1471100	22f0914d-e6d0-409d-b752-96521fd81a89	96	91	71	68	71	68	1	-0.01	1	1	-0.01	1

### Sheet: res_meth_PV
gene	major_isoform	gene_total	major_total	gene_m6A	major_m6A	gene_m5C	major_5mC	pval_m6A	LOR_m6A	padj_m6A	pval_5mC	LOR_5mC	padj_5mC
novelGene_PVX_080300_AS	4bb24c63-2c55-42b2-837f-2ed78ddc318b	17	11	11	11	11	11	0.568488	-0.63	1	0.568488	-0.63	1
novelGene_PVX_116950_AS	043a9eb8-db87-4ed2-97dc-3f23c0a3b1f2	8	4	2	0	0	0	1	1	1	1	-1	1
PVAD80_MIT0002	807760e5-a57a-4b52-ac45-13c4c40c17f8	98	62	66	55	54	47	0.273394	-0.4	1	0.246585	-0.46	1
PVAD80_MIT0003	8f781193-20b6-40f2-aa62-20b616257e48	60	51	33	30	0	0	0.875072	-0.1	1	1	-0.23	1
PVX_000700	8f79168e-6363-414f-be1a-5daf49b49e8c	29	25	24	23	24	23	0.843209	-0.15	1	0.843209	-0.15	1
PVX_000725	PVX_000725.1	7	4	7	4	7	4	1	0	1	1	0	1
PVX_079725	PVX_079725.1	33	22	32	21	33	22	1	0.02	1	1	0	1
PVX_080590	4819d558-7bbc-4b29-8d18-3d7f8cfc5e7e	53	35	50	32	48	32	1	0.05	1	1	-0.01	1
PVX_080680	PVX_080680.1	31	17	10	2	15	3	0.305934	1.46	1	0.228737	1.46	1
PVX_082505	cb3d4814-c8db-4ec8-a5cb-f59c0dadd136	38	34	35	31	36	32	1	0.01	1	1	0.01	1
PVX_083030	183f7b60-0186-4e51-b286-19ba485627cc	44	22	43	22	43	22	1	-0.03	1	1	-0.03	1
PVX_083275	PVX_083275.1	48	39	48	39	48	39	1	0	1	1	0	1
PVX_084260	PVX_084260.1	63	39	56	38	55	38	0.771532	-0.13	1	0.769853	-0.16	1
PVX_084400	PVX_084400.1	34	30	24	23	13	12	0.849748	-0.12	1	1	-0.07	1
PVX_084420	PVX_084420.1	36	24	28	24	28	24	0.56824	-0.36	1	0.56824	-0.36	1
PVX_084955	PVX_084955.1	30	26	24	24	25	25	0.844148	-0.21	1	0.845783	-0.21	1
PVX_086080	1b4a2508-ab48-4f9f-9695-1011056fadfc	20	15	20	15	20	15	1	0	1	1	0	1
PVX_086915	4eeffae0-5cf8-464a-9860-0a0bc13edc81	31	18	0	0	20	16	1	-0.78	1	0.508182	-0.46	1
PVX_088985	c905fcec-03a1-44c1-b5a3-eae6f9876562	12	5	1	1	1	1	1	-1.26	1	1	-1.26	1
PVX_088990	7780d268-fe11-42fb-a07f-7f961c80d284	24	20	23	19	23	19	1	0.01	1	1	0.01	1
PVX_089535	583220be-0ec8-45d1-8b98-2f63767d557a	41	31	28	26	28	26	0.591982	-0.3	1	0.591982	-0.3	1
PVX_089570	PVX_089570.1	26	23	25	22	26	23	1	0.01	1	1	0	1
PVX_090230	PVX_090230.1	25	22	25	22	25	22	1	0	1	1	0	1
PVX_091395	6639674f-ec50-4f9a-8cd5-3c852fc62a93	18	15	6	5	6	5	1	0	1	1	0	1
PVX_091455	1cf721ae-abc4-4659-8bc9-e8fa8be8357b	49	37	39	33	40	34	0.749845	-0.16	1	0.751103	-0.17	1
PVX_092905	PVX_092905.1	50	35	50	35	50	35	1	0	1	1	0	1
PVX_093495	4024df61-ce53-4c56-8592-78fdcf3c048e	25	18	20	16	0	0	0.824055	-0.15	1	1	-0.47	1
PVX_093600	3b64911f-45a0-4edd-bb1f-66f9d7dfa169	39	36	34	33	32	32	1	-0.07	1	0.865661	-0.12	1
PVX_095225	d01f1912-2207-4a39-ba19-033012db67b7	43	23	32	19	33	19	0.847027	-0.15	1	0.849315	-0.11	1
PVX_097875	02c35815-6332-4966-a71a-dddf8ec03261	78	35	76	33	76	33	1	0.05	1	1	0.05	1
PVX_097905	0468e794-39dc-46b6-b297-9d14c58d3c1c	30	16	29	15	29	15	1	0.04	1	1	0.04	1
PVX_098655	PVX_098655.1	213	185	181	175	191	178	0.466333	-0.15	1	0.664215	-0.1	1
PVX_099015	PVX_099015.1	23	17	20	14	22	16	1	0.08	1	1	0.02	1
PVX_099528	e9a17c69-9911-43a8-bc69-448923054eda	27	21	27	21	27	21	1	0	1	1	0	1
PVX_099960	0c4447e4-c664-4d21-8781-fe980881464e	70	66	68	66	68	66	1	-0.04	1	1	-0.04	1
PVX_101420	PVX_101420.1	11	8	2	0	2	0	0.504762	1.54	1	0.504762	1.54	1
PVX_111175	51fe2dbd-fe89-4b56-b92f-1b51dbca4b99	92	54	91	53	91	53	1	0.01	1	1	0.01	1
PVX_113490	PVX_113490.1	68	46	68	46	68	46	1	0	1	1	0	1
PVX_113765	1af429a3-afb3-477b-883c-c7758f7c0f11	127	118	110	103	109	102	1	-0.01	1	1	-0.01	1
PVX_113895	PVX_113895.1	46	41	29	29	30	30	0.738178	-0.17	1	0.740368	-0.17	1
PVX_114330	278c2498-0c88-4e7b-9080-957b104a49ae	58	52	38	34	38	34	1	0	1	1	0	1
PVX_114780	d4217c67-de1e-405b-b4dc-eb6908901549	28	15	24	15	25	15	0.819965	-0.22	1	0.823135	-0.16	1
PVX_117140	641f99e2-0e07-49f1-8e55-b87d0b3e3cfd	30	25	30	25	30	25	1	0	1	1	0	1
PVX_117610	afcaa078-bbe5-4155-a794-df950bf3aace	42	35	20	20	20	20	0.698322	-0.26	1	0.698322	-0.26	1
PVX_117900	18a3e2e5-ef42-445a-b8c0-eaa8565145a9	133	113	99	84	130	111	1	0	1	1	-0.01	1
PVX_118115	PVX_118115.1	123	116	123	116	123	116	1	0	1	1	0	1
PVX_121960	6002e804-8293-43af-84d4-7d48aef68961	29	22	22	17	21	17	1	-0.03	1	1	-0.09	1
PVX_122300	5d2482f6-b2ac-426a-9319-63ad2bddf970	33	25	28	25	29	25	0.705543	-0.24	1	0.849393	-0.19	1
PVX_123410	PVX_123410.1	62	55	61	54	60	53	1	0	1	1	0.01	1
PVX_123450	PVX_123450.1	18	12	12	12	12	12	0.583542	-0.58	1	0.583542	-0.58	1
PVX_123695	4f0328da-6290-48a1-8fc9-47b2b948c30a	30	25	19	19	0	0	0.679019	-0.26	1	1	-0.26	1
